# Replication stress increases de novo CNVs across the malaria parasite genome

**DOI:** 10.1101/2024.12.19.629492

**Authors:** Noah Brown, Aleksander Luniewski, Xuanxuan Yu, Michelle Warthan, Shiwei Liu, Julia Zulawinska, Syed Ahmad, Nadia Prasad, Molly Congdon, Webster Santos, Feifei Xiao, Jennifer L Guler

## Abstract

Changes in the copy number of large genomic regions, termed copy number variations (CNVs), contribute to important phenotypes. CNVs are readily identified using conventional approaches when present in a large fraction of the cell population. However, CNVs in only a few genomes are often overlooked but important; if beneficial, a de novo CNV that arises in a single genome can expand during selection to create a population of cells with novel characteristics. While single cell methods for studying de novo CNVs are increasing, we continue to lack information about CNV dynamics in rapidly evolving microbial populations. Here, we investigated de novo CNVs in the genome of the *Plasmodium* parasite that causes human malaria. The highly AT-rich *P. falciparum* genome readily accumulates CNVs that facilitate rapid adaptation. We employed low-input genomics and specialized computational tools to evaluate the impact of sub-lethal stress on the de novo CNV rate. We observed a significant increase in genome-wide de novo CNVs following treatment with an antimalarial compound that inhibits replication. De novo CNVs encompassed genes from various cellular pathways participating in human infection. This snapshot of CNV dynamics emphasizes the connection between replication stress, DNA repair, and CNV generation in this important microbial pathogen.
