## Supplementary material for "Replication stress increases de novo CNVs across the malaria parasite genome": Table S2

### Sheet: library preparation
Table S2. Details of library preparation for low-input sequencing
#	sample name	Treatment/type	sample type	Original volume (ul)	Original DNA conc (ng/ul)	Post-shearing total DNA in 50 ul (ng)	Post-shearing DNA Conc. In 50 ul (ng/ul)	> 100 ng total DNA?	New quantified concentration	Diluted to:	Total in 50 ul	Position on the plate	Library Quant (ng/ul)
13	f-c2	No CNV, untreated	10 cell	30	5.76	138.24	2.7648	Yes	2.1	2.1	105	E4	24.933		Nd: not determined
40	f-e2	No CNV, untreated	10 cell	30	7.16	171.84	3.4368	Yes	2.96	1.63	81.5	C7	22.423
32	f-f2	No CNV, untreated	10 cell	30	8.86	212.64	4.2528	Yes	2.62	1.92	96	B2	30.157
21	f-g2	No CNV, untreated	10 cell	30	9.04	216.96	4.3392	Yes	2.74	1.75	87.5	A10	21.708
18	f-h2	No CNV, untreated	10 cell	30	5.32	127.68	2.5536	Yes	2.96	1.81	90.5	E9	26.997
60	f-d2	No CNV, untreated	10 cell	30	3.4	81.6	1.632	No	Nd	Nd	Nd	F12	16.306
34	f-c4	No CNV, untreated	2 cell	30	6	50	2.88	Yes	2.88	1.65	82.5	E2	23.872
58	f-c5	No CNV, untreated	2 cell	30	5.08	121.92	2.4384	Yes	1.98	1.98	99	E10	17.797
10	f-d4	No CNV, untreated	2 cell	30	4.12	98.88	1.9776	No	Nd	Nd	Nd	F2	19.931
39	f-d6	No CNV, untreated	2 cell	30	6.12	146.88	2.9376	Yes	1.75	1.75	87.5	D12	21.296
46	f-d7	No CNV, untreated	2 cell	30	7.1	170.4	3.408	Yes	3.1	1.71	85.5	C9	26.995
33	f-d8	No CNV, untreated	2 cell	30	6.02	144.48	2.8896	Yes	2.26	1.87	93.5	E1	30.476
87	f-e3	No CNV, untreated	2 cell	30	7.6	182.4	3.648	No	Nd	Nd	Nd	F10	22.104
19	f-g11	No CNV, untreated	2 cell	30	9.68	232.32	4.6464	Yes	4.16	1.64	82	A8	22.226
97	f-g4	No CNV, untreated	2 cell	30	5.7	136.8	2.736	Yes	4.04	1.63	81.5	E5	15.771
28	f-h10	No CNV, untreated	2 cell	30	8.7	208.8	4.176	Yes	3.68	1.68	84	B3	24.27
2	bulk FCR3	No CNV, untreated	gDNA	100	20	800	16	Yes	15.4	1.92	96	A5	1.259
54	t-c2	Treated DD2	10 cell	30	4.42	106.08	2.1216	Yes	2.36	1.65	82.5	E12	17.073
63	t-d2	Treated DD2	10 cell	30	3.5	84	1.68	No	Nd	Nd	Nd	F8	13.974
77	t-e2	Treated DD2	10 cell	30	0.408	9.792	0.19584	No	Nd	Nd	Nd	H5	-1.988
20	t-f2	Treated DD2	10 cell	30	4.3	103.2	2.064	Yes	1.96	1.96	98	F1	24.621
59	t-h2	Treated DD2	10 cell	30	3.78	90.72	1.8144	No	Nd	Nd	Nd	F4	18.27
84	t-g2	Treated DD2	10 cell	30	too low	0	0	No	Nd	Nd	Nd	F9	-3.591
78	t-e10	Treated DD2	2 cell	30	2.36	56.64	1.1328	No	Nd	Nd	Nd	G8	-4.147
64	t-c11	Treated DD2	2 cell	30	3.38	81.12	1.6224	No	Nd	Nd	Nd	G1	14.554
93	t-c3	Treated DD2	2 cell	30	0.73	0.3504	17.52	No	Nd	Nd	Nd	G10	7.533
85	t-c5	Treated DD2	2 cell	30	0.9	21.6	0.432	No	Nd	Nd	Nd	H1	4.679
65	t-c6	Treated DD2	2 cell	30	2.74	65.76	1.3152	No	Nd	Nd	Nd	G6	12.277
88	t-d10	Treated DD2	2 cell	30	0.524	12.576	0.25152	No	Nd	Nd	Nd	H4	-1.848
35	t-d3	Treated DD2	2 cell	30	2.98	71.52	1.4304	No	Nd	Nd	Nd	G4	11.666
56	t-d4	Treated DD2	2 cell	30	5.46	131.04	2.6208	Yes	2.24	1.86	93	E7	19.207
38	t-d5	Treated DD2	2 cell	30	8.12	194.88	3.8976	Yes	2	2	100	B10	20.8
44	t-d6	Treated DD2	2 cell	30	8.36	200.64	4.0128	Yes	4.72	1.94	97	B9	20.237
62	t-d8	Treated DD2	2 cell	30	3.68	88.32	1.7664	No	Nd	Nd	Nd	F5	15.178
94	t-d9	Treated DD2	2 cell	30	3.68	88.32	1.7664	No	Nd	Nd	Nd	F6	15.271
61	t-e11	Treated DD2	2 cell	30	2.28	#REF!	#REF!	No	Nd	Nd	Nd	H7	10.946
73	t-e3	Treated DD2	2 cell	30	0.262	6.288	0.12576	No	Nd	Nd	Nd	H9	-1.495
43	t-e4	Treated DD2	2 cell	30	7	168	3.36	Yes	3.22	1.76	88	C10	17.937
90	t-e5	Treated DD2	2 cell	30	3.54	84.96	1.6992	No	Nd	Nd	Nd	F7	17.444
14	t-e6	Treated DD2	2 cell	30	6.94	166.56	3.3312	Yes	2.82	2	100	C11	16.88
70	t-e7	Treated DD2	2 cell	30	5.02	120.48	2.4096	Yes	2.06	2.06	103	E11	20.133
83	t-e9	Treated DD2	2 cell	30	0.672	16.128	0.32256	No	Nd	Nd	Nd	H2	-2.145
98	t-f11	Treated DD2	2 cell	30	0.394	9.456	0.18912	No	Nd	Nd	Nd	H6	-3.14
4	t-f3	Treated DD2	2 cell	30	2.48	59.52	1.1904	No	Nd	Nd	Nd	G7	8.975
69	t-f4	Treated DD2	2 cell	30	Too low	<1	<1	No	Nd	Nd	Nd	H12	-4.48
74	t-f5	Treated DD2	2 cell	30	0.528	12.672	0.25344	No	Nd	Nd	Nd	H3	-2.529
76	t-f6	Treated DD2	2 cell	30	0.512	12.288	0.24576	No	Nd	Nd	Nd	F11	-1.585
86	t-f8	Treated DD2	2 cell	30	1.24	29.76	0.5952	No	Nd	Nd	Nd	G11	3.342
66	t-g3	Treated DD2	2 cell	30	Too low	<1	<1	No	Nd	Nd	Nd	H10	-5.014
92	t-g4	Treated DD2	2 cell	30	0.304	7.296	0.14592	No	Nd	Nd	Nd	H8	-3.337
91	t-g7	Treated DD2	2 cell	30	3.34	80.16	1.6032	No	Nd	Nd	Nd	G3	8.169
67	t-g8	Treated DD2	2 cell	30	2.18	52.32	1.0464	No	Nd	Nd	Nd	G9	10.706
81	t-h10	Treated DD2	2 cell	30	3.94	94.56	1.8912	No	Nd	Nd	Nd	F3	7.818
68	t-h3	Treated DD2	2 cell	30	Too low	<1	<1	No	Nd	Nd	Nd	H11	-2.83
95	t-h7	Treated DD2	2 cell	30	1.11	26.64	0.5328	No	Nd	Nd	Nd	G12	1.203
82	bulk tDD	Treated DD2	gDNA	40	2.9	92.8	1.856	No	Nd	Nd	Nd	G5	1.834
23	u-c2	Untreated DD2	10 cell	30	10.7	256.8	5.136	Yes	3.78	1.86	93	A6	29.747
71	u-d2	Untreated DD2	10 cell	30	6.74	161.76	3.2352	Yes	2.5	1.99	99.5	D2	34.35
17	u-e2	Untreated DD2	10 cell	30	8.88	213.12	4.2624	Yes	4.22	1.73	86.5	B1	28.853
29	u-f2	Untreated DD2	10 cell	30	6.54	156.96	3.1392	Yes	2.98	1.88	94	D5	28.344
27	u-g2	Untreated DD2	10 cell	30	9.94	238.56	4.7712	Yes	3.34	1.66	83	A7	27.73
11	u-h2	Untreated DD2	10 cell	30	8.98	215.52	4.3104	Yes	3.68	1.76	88	A12	26.757
96	u-c3	Untreated DD2	2 cell	30	6.84	164.16	3.2832	Yes	3.18	1.85	92.5	D1	20.221
12	u-c4	Untreated DD2	2 cell	30	3.36	80.64	1.6128	No	Nd	Nd	Nd	G2	35.229
15	u-c5	Untreated DD2	2 cell	30	7.4	177.6	3.552	Yes	2.78	2.03	101.5	C4	11.129
75	u-c6	Untreated DD2	2 cell	30	7.58	181.92	3.6384	Yes	3.32	1.62	81	C1	23.045
25	u-c7	Untreated DD2	2 cell	30	8.68	208.32	4.1664	Yes	4.1	Nd	Nd	B4	25.365
51	u-d3	Untreated DD2	2 cell	30	6.88	165.12	3.3024	Yes	3.38	1.89	94.5	C12	20.119
30	u-d4	Untreated DD2	2 cell	30	6.62	158.88	3.1776	Yes	3.14	1.5	75	D4	21.493
80	u-d5	Untreated DD2	2 cell	30	6.7	160.8	3.216	Yes	3.74	Nd	Nd	D3	18.225
42	u-d6	Untreated DD2	2 cell	30	6.46	155.04	3.1008	Yes	3.52	1.5	75	D7	22.38
7	u-d7	Untreated DD2	2 cell	30	5.44	130.56	2.6112	Yes	2.56	1.49	74.5	E8	19.225
16	u-e3	Untreated DD2	2 cell	30	8.6	206.4	4.128	Yes	2.62	2.04	102	B5	29.163
79	u-e4	Untreated DD2	2 cell	30	7.7	184.8	3.696	Yes	3.8	1.69	84.5	B12	26.832
52	u-e5	Untreated DD2	2 cell	30	7.18	172.32	3.4464	Yes	3.9	2	100	C6	19.438
24	u-e6	Untreated DD2	2 cell	30	6.5	156	3.12	Yes	2.16	2	100	D6	21.685
45	u-e7	Untreated DD2	2 cell	30	8.04	192.96	3.8592	Yes	3.21	1.72	86	B11	26.126
50	u-f3	Untreated DD2	2 cell	30	9	216	4.32	Yes	3.86	1.79	89.5	A11	23.609
53	u-f4	Untreated DD2	2 cell	30	8.48	203.52	4.0704	Yes	3.22	1.9	95	B7	26.904
22	u-f5	Untreated DD2	2 cell	30	8.5	204	4.08	Yes	3.28	1.54	77	B6	26.08
8	u-f6	Untreated DD2	2 cell	30	9.14	219.36	4.3872	Yes	3.64	1.67	83.5	A9	28.323
57	u-f7	Untreated DD2	2 cell	30	6	144	2.88	Yes	2.94	1.94	97	E3	22.645
26	u-g3	Untreated DD2	2 cell	30	6.28	150.72	3.0144	Yes	3.94	1.6	80	D9	22.369
36	u-g4	Untreated DD2	2 cell	30	6.36	152.64	3.0528	Yes	3	1.9	95	D8	18.053
31	u-g5	Untreated DD2	2 cell	30	8.48	203.52	4.0704	Yes	3.98	2.1	105	B8	22.179
41	u-g6	Untreated DD2	2 cell	30	7.1	170.4	3.408	Yes	3.8	2	100	C8	22.797
48	u-g7	Untreated DD2	2 cell	30	6.2	148.8	2.976	Yes	2.66	1.4	70	D11	16.133
49	u-h3	Untreated DD2	2 cell	30	6.24	149.76	2.9952	Yes	2.94	1.79	89.5	D10	28.704
37	u-h4	Untreated DD2	2 cell	30	7.44	178.56	3.5712	Yes	3.54	1.63	81.5	C3	21.497
47	u-h5	Untreated DD2	2 cell	30	7.28	174.72	3.4944	Yes	3.36	1.74	87	C5	19.927
55	u-h6	Untreated DD2	2 cell	30	7.52	180.48	3.6096	Yes	2.94	1.77	88.5	C2	15.409
9	u-h7	Untreated DD2	2 cell	30	5.66	135.84	2.7168	Yes	2.62	1.65	82.5	E6	19.983
3	bulk uDD	Untreated DD2	gDNA	100	80	3200	64	Yes	74.4	1.9	95	A4	20.653
