## Supplementary material for "Replication stress increases de novo CNVs across the malaria parasite genome": Table S3

### Sheet: sequencing statistics
Table S3. Illumina short-read sequencing statistics for low-input samples.
#	sample name	Treatment/type	sample type	Total sequences raw	Total sequences clean	%Total Sequences Remaining	Clipped reads	Duplicates	Mapped reads	Mean coverage	Std Devation of Coverage	NormalizedDevation	Coefficient of Variation (20kb bins)	Mean mapping quality	General error rate	Mismatches
13	f-c2	No CNV, untreated	10 cell	2760440	2402260	99.1298	892499	588818	1663636	8.4209	39.2053	4.65571	132.158	58.19	0.0188	3535498		Nd: not determined
40	f-e2	No CNV, untreated	10 cell	5241658	4403652	99.1599	1492508	1332158	2933645	14.8508	78.7414	5.30217	145.793	58.32	0.0189	8677566		outlier samples- removed from analysis due to low coverage
32	f-f2	No CNV, untreated	10 cell	2680852	2384428	99.1106	845454	548530	1598926	8.1504	39.5334	4.85049	145.147	58.18	0.0184	3344940
21	f-g2	No CNV, untreated	10 cell	5874302	4892770	99.1671	1832458	1484548	3227338	16.0024	79.456	4.96526	148.41	58.21	0.0184	6587228
18	f-h2	No CNV, untreated	10 cell	3914212	3292640	99.1588	1138027	783917	2085255	10.4538	42.2573	4.04229	110.628	58.21	0.0189	4418632
60	f-d2	No CNV, untreated	10 cell	5915122	5032198	99.1493	1602071	1250502	3048953	15.4734	51.4971	3.32811	93.2004	58.35	0.0182	6307140
34	f-c4	No CNV, untreated	2 cell	5587206	4895768	99.1238	1582209	1407288	3211171	16.5664	61.4148	3.70719	104.136	58.24	1.81	6701226
58	f-c5	No CNV, untreated	2 cell	2403312	2070792	99.1384	673351	422560	1328507	6.7667	24.9978	3.69424	98.7338	58.36	0.0184	2781873
10	f-d4	No CNV, untreated	2 cell	4707060	3964986	99.1577	1081724	831622	2181979	11.1131	35.0624	3.15505	78.3113	58.23	0.018	4468613
39	f-d6	No CNV, untreated	2 cell	8680208	7197718	99.1708	2178839	2268886	4530739	23.0735	90.1706	3.90797	109.21	58.37	0.0175	9006331
46	f-d7	No CNV, untreated	2 cell	3430900	2911076	99.1515	953169	673098	1862018	9.4701	36.7809	3.8839	102.52	58.25	0.0179	3786898
33	f-d8	No CNV, untreated	2 cell	4617212	3988478	99.1362	1379660	1166436	2788449	14.3422	49.102	3.4236	89.1792	58.41	0.0172	5522864
87	f-e3	No CNV, untreated	2 cell	3974750	3361186	99.1544	1153134	902895	2218330	11.203	62.0436	5.53812	158.104	58.22	0.0185	4624182
19	f-g11	No CNV, untreated	2 cell	9425036	7839526	99.1682	2162624	2426837	4596883	23.4551	111.778	4.76561	144.08	57.8	0.0177	9244165
97	f-g4	No CNV, untreated	2 cell	5191912	4216904	99.1878	884244	524859	1626279	8.0486	21.4919	2.67027	58.1582	58.2	0.0193	3470345
28	f-h10	No CNV, untreated	2 cell	6275236	5117614	99.1845	1617560	1386731	3137313	15.6645	60.5832	3.86755	108.109	58.23	0.018	6286112
2	bulk FCR3	No CNV, untreated	gDNA	16509960	16502988	99.0004	3962039	5088683	9966137	54.8982	110.083	2.00523	59.4524	58.2	0.024	28804946
54	t-c2	Treated DD2	10 cell	6178412	5558864	99.1003	2256949	2323289	4914210	26.1173	83.9883	3.21581	99.5584	58.41	0.0171	9896827
63	t-d2	Treated DD2	10 cell	8628342	7826252	99.093	6930404	3685930	6930404	36.805	119.844	3.25619	100.22	58.43	0.0169	13767573
77	t-e2	Treated DD2	10 cell	6887374	5444252	99.2095	2079202	2123510	3948985	20.685	47.9235	2.31682	47.5462	58.4	0.0189	8677566
20	t-f2	Treated DD2	10 cell	5661280	5300310	99.0638	2179251	2171719	4729379	25.3679	77.1933	3.04295	98.5284	58.31	0.0174	9814344
59	t-h2	Treated DD2	10 cell	8513206	7967344	99.0641	2702470	3724780	7032431	38.7231	114.352	2.95307	99.9555	58.38	0.0169	14561788
84	t-g2	Treated DD2	10 cell	3744310	2827130	99.245	734704	839823	1800019	9.5328	33.4425	3.50815	89.4942	58.3	0.0202	4299022
78	t-e10	Treated DD2	2 cell	8607616	7930708	99.0786	361330	326342	363894	0.3544	11.6917	32.9901	120.578	44.01	0.0101	79963
64	t-c11	Treated DD2	2 cell	9382702	8954004	99.0457	2459771	4383526	7695326	43.4162	118.524	2.72994	87.3121	58.59	0.0167	16050948
93	t-c3	Treated DD2	2 cell	12655060	11347180	99.1033	4036542	5839572	9683564	52.3032	124.294	2.37642	65.3473	58.54	0.0166	19267033
85	t-c5	Treated DD2	2 cell	14617482	13666776	99.065	4009966	6855533	10836767	60.0181	180.671	3.01028	90.9122	58.48	0.0166	22097300
65	t-c6	Treated DD2	2 cell	12894464	12030288	99.067	3194677	6274529	9903888	54.5264	144.649	2.65283	80.305	58.49	0.0169	20381127
88	t-d10	Treated DD2	2 cell	21059396	20030428	99.0489	4501199	10623889	14878817	83.5632	235.829	2.82216	88.9094	57.75	0.0161	29638590
35	t-d3	Treated DD2	2 cell	10928278	10400308	99.0483	3097268	5217780	8994212	50.4851	153.308	3.0367	94.7107	58.45	0.0165	18544483
56	t-d4	Treated DD2	2 cell	10006684	8964662	99.1041	2655460	4358845	7325778	39.7214	114.577	2.88452	81.6429	58.4	0.0167	14714126
38	t-d5	Treated DD2	2 cell	5458142	5038922	99.0768	1676233	2022625	4284432	23.2535	76.4802	3.28898	105.991	58.34	0.0225	11787580
44	t-d6	Treated DD2	2 cell	11882042	10974516	99.0764	3062718	5579776	9151772	50.5264	164.787	3.2614	102.322	58.4	0.0162	18229428
62	t-d8	Treated DD2	2 cell	9729188	9060774	99.0687	2442772	4420765	7632609	42.3164	135.867	3.21075	106.793	58.56	0.0163	15270201
94	t-d9	Treated DD2	2 cell	13164266	12174268	99.0752	3190587	6350526	10091500	55.4049	164.941	2.97701	91.2838	58.41	0.0163	19913116
61	t-e11	Treated DD2	2 cell	14506426	13612060	99.0617	3533391	7342366	11104284	61.6784	195.227	3.16523	97.8679	58.36	0.019	26075965
73	t-e3	Treated DD2	2 cell	24226842	23011000	99.0502	6314115	13576143	18921833	105.762	263.092	2.48758	79.1553	58.52	0.0215	50972615
43	t-e4	Treated DD2	2 cell	6634088	6284170	99.0527	1899480	2616059	5339598	29.7965	100.072	3.3585	106.132	58.34	0.0169	11150262
90	t-e5	Treated DD2	2 cell	7417610	6613668	99.1084	2315302	2841697	5377743	28.9305	75.7444	2.61815	65.1362	58.36	0.0179	11520332
14	t-e6	Treated DD2	2 cell	7482856	7059460	99.0566	2252087	3159879	6170286	34.2971	94.8909	2.76673	89.5558	58.36	0.0167	12679309
70	t-e7	Treated DD2	2 cell	6329836	5970734	99.0567	1705907	2504687	5250341	29.4396	76.8614	2.61082	85.8165	58.39	0.0176	11471630
83	t-e9	Treated DD2	2 cell	10530682	10031578	99.0474	2690988	4695897	7395517	41.1618	113.737	2.76318	76.7182	57.67	0.0173	15807700
98	t-f11	Treated DD2	2 cell	21178016	19825590	99.0639	5388098	11588986	15951659	88.547	232.85	2.62968	71.4252	58.52	0.017	33382558
4	t-f3	Treated DD2	2 cell	13671278	12638464	99.0755	3343526	6789595	10934431	59.9238	157.628	2.63048	85.7251	58.51	0.0164	21801824
69	t-f4	Treated DD2	2 cell	1441788	1179446	99.182	268621	321611	763954	4.1231	17.2615	4.18653	104.359	58.23	0.0189	1737842
74	t-f5	Treated DD2	2 cell	13835596	12271514	99.113	3637705	6159814	9259698	49.6663	124.249	2.50168	58.0053	58.52	0.0171	18878171
76	t-f6	Treated DD2	2 cell	24217040	22123890	99.0864	3947246	7940112	11384800	61.6548	185.483	3.0084	83.2096	58.39	0.0172	23552942
86	t-f8	Treated DD2	2 cell	20160112	19094278	99.0529	3850056	7872433	12017031	66.5778	178.329	2.67851	82.7335	58.41	0.0164	24168601
66	t-g3	Treated DD2	2 cell	4217144	3828136	99.0922	1054406	1352670	2838909	15.5168	50.1623	3.23277	91.7672	58.46	0.0167	5740770
92	t-g4	Treated DD2	2 cell	12826054	12218028	99.0474	3040962	6520907	9597094	54.0436	166.645	3.08353	108.26	58.28	0.0169	20269459
91	t-g7	Treated DD2	2 cell	17419284	16377996	99.0598	4111889	9445987	14146463	78.7526	207.515	2.63503	85.3566	58.42	0.0168	29372827
67	t-g8	Treated DD2	2 cell	9729782	9257266	99.0486	2504266	4578915	8029844	45.2254	120.114	2.65589	87.5611	58.5	0.0166	16630978
81	t-h10	Treated DD2	2 cell	18245036	17184412	99.0581	4314691	9485333	14309008	79.9063	202.614	2.53564	81.627	58.61	0.0166	29385853
68	t-h3	Treated DD2	2 cell	5877542	5179506	99.1188	1339757	2239824	3830062	20.7138	65.7097	3.17227	80.5091	58.39	0.0164	7536529
95	t-h7	Treated DD2	2 cell	64369436	64369436	99	13907368	40207825	47898946	267.471	663.592	2.48099	83.0646	58.65	0.0167	98929932
82	bulk tDD	Treated DD2	gDNA	81486514	81445894	99.0005	15778772	54153326	72380215	416.327	269.475	0.647267	35.2192	58.5	0.0195	169990021
23	u-c2	Untreated DD2	10 cell	6496730	5213578	99.1975	1833338	1457965	3368125	16.7235	49.9909	2.98926	82.924	58.31	0.018	6711586
71	u-d2	Untreated DD2	10 cell	3680264	3279336	99.1089	1000944	678232	2007916	10.3352	31.4696	3.0449	83.7642	58.32	0.017	3649879
17	u-e2	Untreated DD2	10 cell	3839010	3287056	99.1438	1097613	777374	2129829	10.8589	35.2102	3.24252	91.5312	58.32	0.0173	4198211
29	u-f2	Untreated DD2	10 cell	6608370	5405332	99.182	2001835	1572306	3607725	17.9194	50.684	2.82844	77.8257	58.3	0.0193	7746967
27	u-g2	Untreated DD2	10 cell	6372114	5229658	99.1793	1546931	1234130	2961626	14.8173	45.9446	3.10074	83.1086	58.31	0.0181	6013272
11	u-h2	Untreated DD2	10 cell	3017882	2435420	99.193	673600	389102	1314263	6.5598	19.1674	2.92195	79.5449	58.32	0.0204	3013983
96	u-c3	Untreated DD2	2 cell	8062748	6955044	99.1374	1886522	1961947	4220002	22.0904	65.5738	2.96843	80.314	58.35	0.0169	8330358
12	u-c4	Untreated DD2	2 cell	3210430	2738150	99.1471	677524	444165	1422323	7.2832	21.2526	2.91803	74	58.33	0.0176	2862517
15	u-c5	Untreated DD2	2 cell	7438426	6617262	99.1104	1344750	1221537	2951858	15.4323	46.9339	3.04128	84.0784	58.29	0.017	5836450
75	u-c6	Untreated DD2	2 cell	3943198	3446224	99.126	833885	608640	1843569	9.6165	27.5896	2.86899	76.6368	58.32	0.017	3649879
25	u-c7	Untreated DD2	2 cell	6430266	5395740	99.1609	1503876	1339898	3193669	16.4546	47.5325	2.88871	78.1847	58.36	0.0166	6093410
51	u-d3	Untreated DD2	2 cell	8798102	7381086	99.1611	1584598	1493545	3429968	17.5978	51.4929	2.9261	80.3386	58.34	0.0169	6651034
30	u-d4	Untreated DD2	2 cell	4234448	3644298	99.1394	857048	594307	1780768	9.134	27.6252	3.02444	82	58.31	0.0178	3634770
80	u-d5	Untreated DD2	2 cell	7229430	6159320	99.148	1303636	1162262	2852971	14.7138	44.6753	3.03629	82.9435	58.45	0.0176	5803705
42	u-d6	Untreated DD2	2 cell	4848126	3964846	99.1822	941234	741745	2012981	10.2423	31.6804	3.09309	84.6826	58.34	0.0174	3983094
7	u-d7	Untreated DD2	2 cell	6397826	5569258	99.1295	1460418	1322075	3148828	16.3214	46.5227	2.85041	76.2217	58.29	0.0178	6527915
16	u-e3	Untreated DD2	2 cell	3297868	3297868	99	792355	551379	1655192	8.5091	25.9797	3.05317	83.5324	58.33	0.0177	3381765
79	u-e4	Untreated DD2	2 cell	4884766	4884766	99	1231663	931733	2383255	11.8683	38.6012	3.25246	92.6313	58.3	0.0183	4861844
52	u-e5	Untreated DD2	2 cell	5245874	4411414	99.1591	1041870	900383	2300242	11.8675	36.0116	3.03447	82.1521	58.33	0.017	4507619
24	u-e6	Untreated DD2	2 cell	8085148	6709104	99.1702	1506151	1586048	3445864	17.7125	55.0711	3.10917	82.5532	58.36	0.0176	6996865
45	u-e7	Untreated DD2	2 cell	4479162	3863634	99.1374	1080813	869658	2315432	12.0068	34.8798	2.905	76.1018	58.52	0.0176	4723710
50	u-f3	Untreated DD2	2 cell	4362572	3766242	99.1367	1156310	920325	2424286	12.5571	36.9354	2.9414	83.3503	58.32	0.0172	4826958
53	u-f4	Untreated DD2	2 cell	5573994	4828072	99.1338	1434349	1252119	2984121	15.3987	48.2512	3.13346	89.7737	58.3	0.0172	5918048
22	u-f5	Untreated DD2	2 cell	4767762	3996990	99.1617	1247459	1025460	2566940	13.1026	42.1616	3.2178	89.3447	58.32	0.017	4986172
8	u-f6	Untreated DD2	2 cell	5770338	4767382	99.1738	1344283	1119686	2732126	13.8174	42.7881	3.09668	84.984	58.32	0.0177	5479256
57	u-f7	Untreated DD2	2 cell	6505188	5349398	99.1777	1204411	1091077	2638326	13.4661	39.8508	2.95934	77.7846	58.44	0.017	5113514
26	u-g3	Untreated DD2	2 cell	2876050	2876050	99	738463	463710	1479121	7.5601	24.2807	3.21169	89.4271	58.32	0.0178	3010108
36	u-g4	Untreated DD2	2 cell	6138068	5418696	99.1172	1283964	1016384	2630912	13.5008	41.0854	3.04318	84.7177	58.29	0.0176	5327480
31	u-g5	Untreated DD2	2 cell	4012896	3540440	99.1177	970138	704460	1992856	10.2724	33.322	3.24384	88.5575	58.31	0.0182	4180951
41	u-g6	Untreated DD2	2 cell	9626210	8151390	99.1532	1827776	1834360	3922932	20.2164	68.6039	3.39348	96.6811	58.34	0.017	7670539
48	u-g7	Untreated DD2	2 cell	5267030	4552074	99.1357	1068400	803863	2232678	11.5088	32.7687	2.84727	73.5332	58.34	0.0177	4577105
49	u-h3	Untreated DD2	2 cell	2821454	2821454	99	583442	336755	336755	6.3541	19.3713	3.04863	81.5951	58.29	0.0174	2471726
37	u-h4	Untreated DD2	2 cell	5283440	4450044	99.1577	934918	693665	1998215	10.187	29.1814	2.86457	75.2248	58.33	0.017	3873815
47	u-h5	Untreated DD2	2 cell	7149616	7149616	99	1515587	1293038	3180331	16.3875	46.4726	2.83586	79.7886	58.31	0.0172	6293056
55	u-h6	Untreated DD2	2 cell	2027190	1768508	99.1276	337119	161916	727011	3.7487	11.2827	3.00976	79.3825	58.34	0.017	1424403
9	u-h7	Untreated DD2	2 cell	5896290	4869636	99.1741	613966	420502	1359711	6.8742	20.3802	2.96474	77.5159	58.31	0.0172	2640137
3	bulk uDD	Untreated DD2	gDNA	7848862	7845160	99.0005	1087803	1456719	5735107	33.6306	29.1254	0.866039	33.2526	58.51	0.0191	13833025
