## Supplementary material for "Replication stress increases de novo CNVs across the malaria parasite genome": Table S4

### Sheet: Sheet1
Table S4: CNV detection in low-input samples from total reads using two methods
			HAPCNV						LUMPY
Name	CellNum	Treatment	Rare CNV count	Common CNV count	total de novo CNV count	Known CNV count (3 total)	Prop. Dup	Prop. Del	Rare CNV count	Common CNV count	total de novo CNV count	Known CNV count	Prop. Dup	Prop. Del
t-c11_S7	2	T	14	29	43	2	0.511111	0.466667	312	188	500	3	0.649805	0.324903
t-c3_S79	2	T	2	11	13	1	0.466667	0.466667	455	173	628	3	0.650943	0.33805
t-c5_S8	2	T	6	23	29	2	0.75	0.1875	349	218	567	3	0.670648	0.298635
t-c6_S47	2	T	3	17	20	2	0.727273	0.227273	241	144	385	3	0.703518	0.266332
t-d10_S32	2	T	11	24	35	2	0.594595	0.378378	266	136	402	3	0.650485	0.32767
t-d3_S31	2	T	10	45	55	2	0.649123	0.333333	462	238	700	3	0.655989	0.320334
t-d4_S53	2	T	2	11	13	1	0.533333	0.4	214	106	320	3	0.728659	0.25
t-d5_S74	2	T	10	29	39	2	0.634146	0.341463	150	132	282	3	0.681661	0.297578
t-d6_S66	2	T	6	33	39	2	0.731707	0.243902	311	195	506	3	0.646718	0.332046
t-d8_S38	2	T	14	39	53	2	0.672727	0.309091	271	179	450	3	0.676026	0.298056
t-d9_S46	2	T	14	38	52	2	0.62963	0.351852	331	180	511	3	0.683908	0.296935
t-e11_S56	2	T	4	27	31	1	0.727273	0.242424	270	148	418	3	0.648712	0.332553
t-e3_S72	2	T	5	21	26	2	0.571429	0.392857	424	215	639	3	0.613846	0.370769
t-e4_S75	2	T	2	28	30	2	0.6875	0.28125	261	184	445	3	0.69163	0.290749
t-e5_S54	2	T	0	7	7	1	0.444444	0.444444	208	111	319	3	0.592025	0.389571
t-e6_S83	2	T	14	46	60	2	0.5	0.483871	346	201	547	3	0.685106	0.480851
t-e7_S85	2	T	7	40	47	2	0.510204	0.469388	276	180	456	3	0.67161	0.29661
t-e9_S16	2	T	1	9	10	1	0.833333	0.0833333	119	73	192	3	0.666667	0.308081
t-f11_S48	2	T	0	8	8	1	0.7	0.2	232	113	345	3	0.641457	0.327731
t-f3_S55	2	T	5	25	30	2	0.53125	0.4375	537	220	757	3	0.620823	0.35347
t-f5_S24	2	T	0	7	7	1	0.666667	0.222222	139	57	196	3	0.549505	0.425743
t-f6_S86	2	T	2	15	17	1	0.789474	0.157895	125	101	226	3	0.602564	0.367521
t-f8_S87	2	T	11	30	41	2	0.627907	0.348837	299	197	496	2	0.595865	0.336466
t-g3_S80	2	T	3	14	17	2	0.842105	0.105263	51	75	126	3	0.586207	0.289655
t-g4_S64	2	T	58	25	83	2	0.494118	0.494118	229	120	349	3	0.610028	0.364903
t-g7_S23	2	T	8	31	39	1	0.658537	0.317073	442	214	656	3	0.60709	0.363368
t-g8_S71	2	T	4	28	32	2	0.647059	0.323529	371	189	560	3	0.65445	0.324607
t-h10_S22	2	T	0	24	24	2	0.615385	0.346154	513	258	771	3	0.65526	0.323194
t-h3_S88	2	T	3	7	10	2	0.75	0.166667	73	51	124	2	0.692913	0.283465
t-h7_S95	2	T	0	11	11	2	0.769231	0.153846	632	279	911	3	0.587166	0.388235
t-c2_S93	10	T	1	47	48	na	0.64	0.34	224	242	466	na	0.709812	0.265136
t-d2_S62	10	T	9	50	59	na	0.655738	0.327869	329	277	606	na	0.652313	0.315789
t-e2_S40	10	T	6	15	21	na	0.565217	0.391304	111	40	151	na	0.506494	0.480519
t-f2_S6	10	T	5	48	53	na	0.636364	0.345455	230	202	432	na	0.641892	0.333333
t-g2_S70	10	T	1	9	10	na	0.833333	0.0833333	58	32	90	na	0.826667	0.373333
t-h2_S30	10	T	13	48	61	na	0.578125	0.390625	444	328	772	na	0.66791	0.293532
u-c3_S4	2	U	5	19	24	1	0.518519	0.407407	183	101	284	3	0.698305	0.267797
u-c4_S15	2	U	2	12	14	1	0.6875	0.25	50	36	86	1	0.689655	0.298851
u-c5_S27	2	U	0	12	12	1	0.714286	0.214286	117	63	180	2	0.682796	0.290323
u-c6_S3	2	U	0	15	15	1	0.588235	0.352941	61	48	109	2	0.765766	0.225225
u-c7_S26	2	U	1	14	15	1	0.555556	0.333333	96	84	180	3	0.666667	0.322404
u-d3_S91	2	U	2	23	25	1	0.571429	0.357143	130	81	211	2	0.674419	0.311628
u-d4_S28	2	U	2	14	16	1	0.611111	0.333333	76	55	131	1	0.699248	0.285714
u-d5_S20	2	U	1	14	15	1	0.611111	0.277778	134	80	214	2	0.825397	0.306878
u-d6_S52	2	U	3	13	16	1	0.631579	0.263158	68	55	123	2	0.706349	0.269841
u-d7_S61	2	U	0	13	13	1	0.5625	0.3125	118	67	185	2	0.691099	0.282723
u-e3_S34	2	U	0	11	11	1	0.461538	0.461538	57	51	108	1	0.657658	0.315315
u-e4_S90	2	U	0	14	14	1	0.75	0.1875	91	70	161	3	0.646707	0.323353
u-e5_S43	2	U	1	15	16	2	0.631579	0.263158	81	63	144	2	0.66443	0.308725
u-e6_S44	2	U	0	13	13	1	0.6875	0.1875	99	51	150	3	0.645161	0.329032
u-e7_S82	2	U	3	9	12	1	0.642857	0.285714	76	60	136	3	0.695035	0.276596
u-f3_S81	2	U	4	21	25	1	0.592593	0.37037	106	77	183	2	0.65445	0.308901
u-f4_S50	2	U	3	17	20	1	0.608696	0.304348	156	87	243	3	0.672	0.304
u-f5_S42	2	U	5	12	17	1	0.55	0.35	76	76	152	2	0.608974	0.365385
u-f6_S65	2	U	5	23	28	2	0.677419	0.258065	95	64	159	2	0.662577	0.312883
u-f7_S21	2	U	3	16	19	1	0.545455	0.363636	96	55	151	3	0.712418	0.281046
u-g3_S68	2	U	0	11	11	1	0.769231	0.153846	55	56	111	1	0.696429	0.294643
u-g4_S60	2	U	1	9	10	1	0.615385	0.230769	102	66	168	1	0.543353	0.427746
u-g5_S58	2	U	1	16	17	1	0.65	0.25	90	79	169	2	0.734104	0.248555
u-g6_S59	2	U	1	17	18	2	0.619048	0.285714	171	104	275	3	0.683274	0.298932
u-g7_S84	2	U	0	11	11	2	0.642857	0.214286	91	56	147	1	0.588235	0.372549
u-h4_S19	2	U	1	12	13	1	0.4375	0.4375	86	64	150	3	0.670968	0.303226
u-h5_S35	2	U	1	18	19	2	0.571429	0.380952	121	92	213	2	0.615385	0.352941
u-c2_S41	10	U	6	22	28	na	0.5	0.466667	142	83	225	na	0.625532	0.33617
u-d2_S12	10	U	2	20	22	na	0.44	0.48	62	49	111	na	0.699115	0.283186
u-e2_S2	10	U	5	21	26	na	0.517241	0.413793	63	60	123	na	0.664	0.32
u-f2_S36	10	U	0	12	12	na	0.466667	0.4	179	86	265	na	0.6	0.385185
u-g2_S49	10	U	2	14	16	na	0.578947	0.315789	101	76	177	na	0.705202	0.317919
u-h2_S89	10	U	0	15	15	na	0.529412	0.411765	20	27	47	na	0.7	0.24
f-c4_S13	2	U							186	161	347	na	0.684659	0.301136
f-c5_S77	2	U							71	80	151	na	0.655844	0.324675
f-d4_S14	2	U							103	88	191	na	0.55102	0.423469
f-d6_S92	2	U							206	156	362	na	0.701087	0.282609
f-d7_S67	2	U							94	100	194	na	0.651282	0.34359
f-d8_S5	2	U							114	106	220	na	0.644144	0.346847
f-e3_S78	2	U							111	134	245	na	0.636752	0.410256
f-g11_S57	2	U							241	170	411	na	0.645933	0.337321
f-g4_S37	2	U							66	65	131	na	0.503704	0.466667
f-h10_S18	2	U							162	175	337	na	0.642045	0.315341
f-c2_S29	10	U							76	105	181	na	0.618182	0.478788
F-d2_S94	10	U							213	138	351	na	0.647222	0.327778
f-e2_S51	10	U							165	126	291	na	0.634551	0.332226
f-f2_S10	10	U							64	106	170	na	0.648352	0.285714
f-g2_S73	10	U							230	164	394	na	0.664198	0.308642
f-h2_S69	10	U							97	123	220	na	0.648889	0.328889
		total CNVs	314	1417	1731				15753	10215	25968
		% of total	18.1398	81.8602	100				60.6631	39.3369	100
		total CNVs per sample	4.55072	20.5362	25.087	n/a			162.402	105.309	305.506
		fold difference between HapCNV and LUMPY							35.6871	5.12797	12.1779
