## Supplementary material for "Replication stress increases de novo CNVs across the malaria parasite genome": Table S5

### Sheet: Sheet1
Table S5. Summary of genes from high-confidence CNV regions
Genes from UNTREATED Dd2 high confidence CNV list (3 de novo regions, 2 known regions)								Genes from TREATED Dd2 high confidence CNV list (37 de novo regions, 1 known region)
Chr	Start	End	Length	Gene description/name	Gene ID	Dup/del*	Rarity**	Chr	Start	End	Length	Gene description/name	Gene ID	Dup/del	Rarity**
Pf3D7_04_v3	1001207	1003506	2299	description=transmembrane emp24 domain-containing protein%2C putative	ID=PF3D7_0422100	del	Rare	Pf3D7_02_v3	769194	771126	1932	description=saccharopine dehydrogenase%2C putative	ID=PF3D7_0219100	del	Mix
Pf3D7_04_v3	1003768	1018837	15069	description=erythrocyte membrane-associated antigen	ID=PF3D7_0422200	dup/del	Rare	Pf3D7_02_v3	771928	773349	1421	Name=RPS30	ID=PF3D7_0219200	del	Mix
Pf3D7_04_v3	1020961	1025057	4096	description=alpha tubulin 2	ID=PF3D7_0422300	del	Mix	Pf3D7_02_v3	773171	774191	1020	description=conserved Plasmodium protein%2C unknown function	ID=PF3D7_0219300	del	Mix
Pf3D7_04_v3	1025510	1027735	2225	Name=RPS19	ID=PF3D7_0422400	del	Mix	Pf3D7_02_v3	774447	776838	2391	description=ribosome associated membrane protein RAMP4%2C putative	ID=PF3D7_0219400	del	Mix
Pf3D7_05_v3	888657	895144	6487	description=conserved Plasmodium protein%2C unknown function	ID=PF3D7_0521900	dup	Known	Pf3D7_02_v3	776418	778478	2060	description=pseudouridine synthase%2C putative	ID=PF3D7_0219500	del	Mix
Pf3D7_05_v3	895431	897323	1892	description=conserved Plasmodium protein%2C unknown function	ID=PF3D7_0522000	dup	Known	Pf3D7_02_v3	794978	801981	7003	Name=LSA3	ID=PF3D7_0220000	dup	Common
Pf3D7_05_v3	897008	900527	3519	description=conserved Plasmodium protein%2C unknown function	ID=PF3D7_0522100	dup	Known	Pf3D7_02_v3	803384	807811	4427	description=DnaJ protein%2C putative	ID=PF3D7_0220100	dup	Common
Pf3D7_05_v3	900568	902520	1952	Name=TAF10	ID=PF3D7_0522200	dup	Known	Pf3D7_03_v3	616472	622816	6344	Name=CTRP	ID=PF3D7_0315200	dup	Rare
Pf3D7_05_v3	902269	905399	3130	description=18S rRNA (guanine-N(7))-methyltransferase%2C putative	ID=PF3D7_0522300	dup	Known	Pf3D7_03_v3	623446	630360	6914	description=conserved Plasmodium protein%2C unknown function	ID=PF3D7_0315300	dup	Rare
Pf3D7_05_v3	907140	937000	29860	description=conserved Plasmodium protein%2C unknown function	ID=PF3D7_0522400	dup	Known	Pf3D7_03_v3	630342	631821	1479	description=conserved Plasmodium protein%2C unknown function	ID=PF3D7_0315400	dup	Rare
Pf3D7_05_v3	937231	938037	806	Name=RPL17	ID=PF3D7_0522500	dup	Known	Pf3D7_03_v3	632614	634164	1550	description=ribosomal protein L47%2C mitochondrial%2C putative	ID=PF3D7_0315500	dup	Rare
Pf3D7_05_v3	939097	942014	2917	description=magnesium transporter NIPA%2C putative	ID=PF3D7_0522600	dup	Known	Pf3D7_03_v3	635060	638072	3012	description=zinc finger protein%2C putative	ID=PF3D7_0315600	dup	Rare
Pf3D7_05_v3	942427	944106	1679	Name=SufA	ID=PF3D7_0522700	dup	Known	Pf3D7_03_v3	638283	641306	3023	description=conserved Plasmodium membrane protein%2C unknown function	ID=PF3D7_0315700	dup	Rare
Pf3D7_05_v3	943731	945784	2053	Name=BUD31	ID=PF3D7_0522800	dup	Known	Pf3D7_03_v3	641255	643023	1768	description=zinc finger protein%2C putative	ID=PF3D7_0315800	dup	Rare
Pf3D7_05_v3	948230	953960	5730	description=zinc finger protein%2C putative	ID=PF3D7_0522900	dup	Known	Pf3D7_03_v3	644186	645268	1082	description=conserved Plasmodium protein%2C unknown function	ID=PF3D7_0315900	dup	Rare
Pf3D7_05_v3	955955	963095	7140	Name=MDR1	ID=PF3D7_0523000	dup	Known	Pf3D7_03_v3	645489	647748	2259	Name=MA	ID=PF3D7_0316000	dup	Rare
Pf3D7_05_v3	962443	965404	2961	Name=QCR2	ID=PF3D7_0523100	dup	Known	Pf3D7_03_v3	647361	649671	2310	description=ribosomal protein L27%2C mitochondrial%2C putative	ID=PF3D7_0316100	dup	Rare
Pf3D7_05_v3	965466	970150	4684	description=heptatricopeptide repeat-containing protein%2C putative	ID=PF3D7_0523200	dup	Known	Pf3D7_03_v3	649743	657416	7673	description=conserved Plasmodium protein%2C unknown function	ID=PF3D7_0316200	dup	Rare
Pf3D7_11_v3	321886	325323	3437	description=coiled-coil domain-containing protein 40%2C putative	ID=PF3D7_1107600	dup	Mix	Pf3D7_03_v3	658272	661980	3708	Name=PPase	ID=PF3D7_0316300	dup	Rare
Pf3D7_11_v3	326603	329176	2573	Name=PES	ID=PF3D7_1107700	dup	Mix	Pf3D7_03_v3	662081	665690	3609	description=CS domain-containing protein%2C putative	ID=PF3D7_0316400	dup	Rare
Pf3D7_11_v3	328877	336810	7933	Name=ApiAP2	ID=PF3D7_1107800	dup	Mix	Pf3D7_04_v3	706094	709615	3521	Name=GATA	ID=PF3D7_0416100	dup	Rare
Pf3D7_11_v3	1948696	1969412	20716	Name=Pf332	ID=PF3D7_1149000	dup	Mix	Pf3D7_04_v3	708854	710099	1245	description=PRKR-interacting protein 1%2C putative	ID=PF3D7_0416200	dup	Rare
Pf3D7_14_v3	204930	209333	4403	description=RNA-binding protein%2C putative	ID=PF3D7_1405900	dup	Mix	Pf3D7_04_v3	710117	715849	5732	Name=MCM9	ID=PF3D7_0416300	dup	Rare
Pf3D7_14_v3	210252	211328	1076	Name=RBM8A	ID=PF3D7_1406000	dup	Mix	Pf3D7_04_v3	717422	723139	5717	Name=HAT1	ID=PF3D7_0416400	dup	Rare
Pf3D7_14_v3	211139	215915	4776	description=tubby domain-containing protein%2C putative	ID=PF3D7_1406100	dup	Mix	Pf3D7_04_v3	929219	930280	1061	Name=RRF2	ID=PF3D7_0420400	dup	Common
Pf3D7_14_v3	217394	227116	9722	Name=SPT6	ID=PF3D7_1406200	dup	Mix	Pf3D7_05_v3	187586	205020	17434	description=conserved Plasmodium protein%2C unknown function	ID=PF3D7_0504800	dup	Mix
								Pf3D7_05_v3	693120	699060	5940	description=ubiquitin carboxyl-terminal hydrolase 2%2C putative	ID=PF3D7_0516700	dup	Mix
	key							Pf3D7_05_v3	699574	708266	8692	Name=ApiAP2	ID=PF3D7_0516800	dup	Mix
	Colors: de novo CNV regions							Pf3D7_05_v3	888657	895144	6487	description=conserved Plasmodium protein%2C unknown function	ID=PF3D7_0521900	dup	Known
	Grey: known CNV regions							Pf3D7_05_v3	895431	897323	1892	description=conserved Plasmodium protein%2C unknown function	ID=PF3D7_0522000	dup	Known
	Red text: conserved genes from CNV regions (identified in both untreated and treated data sets)							Pf3D7_05_v3	897008	900527	3519	description=conserved Plasmodium protein%2C unknown function	ID=PF3D7_0522100	dup	Known
								Pf3D7_05_v3	900568	902520	1952	Name=TAF10	ID=PF3D7_0522200	dup	Known
	*Dup: duplication; Del: deletion; Dup/del: mixed calls for sub-regions within a larger CNV region by the same CNV calling program (i.e. Lumpy or HapCNV) for the specific gene.							Pf3D7_05_v3	902269	905399	3130	description=18S rRNA (guanine-N(7))-methyltransferase%2C putative	ID=PF3D7_0522300	dup	Known
								Pf3D7_05_v3	907140	937000	29860	description=conserved Plasmodium protein%2C unknown function	ID=PF3D7_0522400	dup	Known
								Pf3D7_05_v3	937231	938037	806	Name=RPL17	ID=PF3D7_0522500	dup	Known
	**Rare: called in <10% of the sample type; Common: called in >10% of the sample type; Mix: a CNV region is defined by one CNV calling method as rare, but common for the other.							Pf3D7_05_v3	939097	942014	2917	description=magnesium transporter NIPA%2C putative	ID=PF3D7_0522600	dup	Known
								Pf3D7_05_v3	942427	944106	1679	Name=SufA	ID=PF3D7_0522700	dup	Known
								Pf3D7_05_v3	943731	945784	2053	Name=BUD31	ID=PF3D7_0522800	dup	Known
								Pf3D7_05_v3	948230	953960	5730	description=zinc finger protein%2C putative	ID=PF3D7_0522900	dup	Known
								Pf3D7_05_v3	955955	963095	7140	Name=MDR1	ID=PF3D7_0523000	dup	Known
								Pf3D7_05_v3	962443	965404	2961	Name=QCR2	ID=PF3D7_0523100	dup	Known
								Pf3D7_05_v3	965466	970150	4684	description=heptatricopeptide repeat-containing protein%2C putative	ID=PF3D7_0523200	dup	Known
								Pf3D7_06_v3	163582	170363	6781	description=conserved Plasmodium protein%2C unknown function	ID=PF3D7_0604000	dup	Rare
								Pf3D7_06_v3	170776	178985	8209	Name=SIP2	ID=PF3D7_0604100	dup	Rare
								Pf3D7_06_v3	180607	181669	1062	description=ribosomal protein L41%2C mitochondrial%2C putative	ID=PF3D7_0604200	del	Mix
								Pf3D7_06_v3	181680	184760	3080	description=conserved Plasmodium protein%2C unknown function	ID=PF3D7_0604300	del	Mix
								Pf3D7_06_v3	184892	185843	951	description=conserved protein%2C unknown function	ID=PF3D7_0604400	del	Mix
								Pf3D7_06_v3	188237	198546	10309	description=GYF domain-containing protein%2C putative	ID=PF3D7_0604500	dup	Rare
								Pf3D7_08_v3	145632	151659	6027	Name=GDH3	ID=PF3D7_0802000	dup	Rare
								Pf3D7_08_v3	151702	161318	9616	Name=AP2-LT	ID=PF3D7_0802100	dup	Rare
								Pf3D7_08_v3	164729	166701	1972	Name=1-CysPxn	ID=PF3D7_0802200	dup	Rare
								Pf3D7_08_v3	166711	170995	4284	Name=PWP2	ID=PF3D7_0802300	dup	Rare
								Pf3D7_08_v3	171844	174406	2562	description=cyclin-like protein%2C putative	ID=PF3D7_0802400	dup	Rare
								Pf3D7_08_v3	174618	180248	5630	description=inositol 5-phosphatase%2C putative	ID=PF3D7_0802500	dup	Rare
								Pf3D7_08_v3	180040	188229	8189	Name=ACbeta	ID=PF3D7_0802600	dup	Rare
								Pf3D7_08_v3	188566	190316	1750	description=conserved Plasmodium protein%2C unknown function	ID=PF3D7_0802700	dup	Rare
								Pf3D7_08_v3	565878	573416	7538	Name=CAF1	ID=PF3D7_0811300	dup	Mix
								Pf3D7_08_v3	1112930	1140853	27923	Name=HEUL	ID=PF3D7_0826100	dup	Mix
								Pf3D7_09_v3	207785	209281	1496	Name=SPC3	ID=PF3D7_0904400	dup	Mix
								Pf3D7_09_v3	209347	211040	1693	description=prefoldin subunit 4%2C putative	ID=PF3D7_0904500	dup	Mix
								Pf3D7_09_v3	211700	218608	6908	description=ubiquitin specific protease%2C putative	ID=PF3D7_0904600	dup	Mix
								Pf3D7_09_v3	218206	219855	1649	Name=HU	ID=PF3D7_0904700	dup	Mix
								Pf3D7_09_v3	221574	224589	3015	Name=RPA1	ID=PF3D7_0904800	dup	Mix
								Pf3D7_09_v3	1084696	1089093	4397	description=conserved Plasmodium membrane protein%2C unknown function	ID=PF3D7_0926600	dup	Rare
								Pf3D7_09_v3	1089380	1092648	3268	Name=NADSYN	ID=PF3D7_0926700	dup	Rare
								Pf3D7_09_v3	1092809	1096677	3868	description=conserved Plasmodium protein%2C unknown function	ID=PF3D7_0926800	dup	Rare
								Pf3D7_09_v3	1096771	1098919	2148	description=replication termination factor%2C putative	ID=PF3D7_0926900	dup	Rare
								Pf3D7_10_v3	872294	895304	23010	description=VPS13 domain-containing protein%2C putative	ID=PF3D7_1021700	dup	Rare
								Pf3D7_10_v3	895818	903665	7847	Name=SEA1	ID=PF3D7_1021800	dup	Rare
								Pf3D7_10_v3	904858	914036	9178	description=PHAX domain-containing protein%2C putative	ID=PF3D7_1021900	dup	Rare
								Pf3D7_10_v3	996807	1010012	13205	Name=CHD1	ID=PF3D7_1023900	dup	Rare
								Pf3D7_11_v3	156062	158420	2358	Name=ALP2a	ID=PF3D7_1103600	dup	Mix
								Pf3D7_11_v3	159527	161502	1975	Name=CK2beta1	ID=PF3D7_1103700	dup	Mix
								Pf3D7_11_v3	326603	329176	2573	Name=PES	ID=PF3D7_1107700	dup	Common
								Pf3D7_11_v3	328877	336810	7933	Name=ApiAP2	ID=PF3D7_1107800	dup	Common
								Pf3D7_11_v3	895885	906868	10983	description=conserved Plasmodium protein%2C unknown function	ID=PF3D7_1123000	dup	Mix
								Pf3D7_11_v3	1855488	1857930	2442	description=protein YIPF6%2C putative	ID=PF3D7_1146900	del	Rare
								Pf3D7_11_v3	1858329	1867357	9028	Name=SLARP	ID=PF3D7_1147000	del	Rare
								Pf3D7_11_v3	1870415	1871077	662	description=dynein light chain%2C putative	ID=PF3D7_1147100	del	Rare
								Pf3D7_11_v3	1872795	1881752	8957	description=tubulin--tyrosine ligase%2C putative	ID=PF3D7_1147200	del	Rare
								Pf3D7_11_v3	1882167	1888573	6406	description=conserved Plasmodium protein%2C unknown function	ID=PF3D7_1147300	del	Rare
								Pf3D7_11_v3	1888273	1889408	1135	description=COX2 transmembrane domain-containing protein%2C putative	ID=PF3D7_1147400	del	Rare
								Pf3D7_11_v3	1889494	1892695	3201	Name=FTB	ID=PF3D7_1147500	del	Rare
								Pf3D7_11_v3	1893348	1896529	3181	description=conserved Plasmodium protein%2C unknown function	ID=PF3D7_1147600	del	Rare
								Pf3D7_11_v3	1896443	1898242	1799	description=ATP synthase subunit delta%2C mitochondrial%2C putative	ID=PF3D7_1147700	del	Rare
								Pf3D7_12_v3	323839	327795	3956	description=pre-rRNA-processing protein ESF1%2C putative	ID=PF3D7_1207100	dup	Rare
								Pf3D7_12_v3	934432	938673	4241	Name=GyrA	ID=PF3D7_1223300	dup	Rare
								Pf3D7_12_v3	939816	947433	7617	description=phospholipid-transporting ATPase%2C putative	ID=PF3D7_1223400	dup	Rare
								Pf3D7_12_v3	946864	961465	14601	description=conserved Plasmodium protein%2C unknown function	ID=PF3D7_1223500	dup	Rare
								Pf3D7_12_v3	962262	968275	6013	description=conserved Plasmodium protein%2C unknown function	ID=PF3D7_1223600	dup	Rare
								Pf3D7_12_v3	968562	970710	2148	Name=VIT	ID=PF3D7_1223700	del	Rare
								Pf3D7_12_v3	971186	972341	1155	Name=YHM2	ID=PF3D7_1223800	del	Rare
								Pf3D7_12_v3	972357	973920	1563	description=50S ribosomal protein L24%2C putative	ID=PF3D7_1223900	del	Rare
								Pf3D7_12_v3	974226	976097	1871	Name=GCH1	ID=PF3D7_1224000	del	Rare
								Pf3D7_12_v3	975744	979052	3308	description=conserved protein%2C unknown function	ID=PF3D7_1224100	del	Rare
								Pf3D7_12_v3	981063	984811	3748	description=BRO1 domain-containing protein%2C putative	ID=PF3D7_1224200	del	Rare
								Pf3D7_12_v3	1469044	1476429	7385	Name=NOT4	ID=PF3D7_1235300	dup	Mix
								Pf3D7_12_v3	1476470	1480044	3574	description=tetQ family GTPase%2C putative	ID=PF3D7_1235400	dup	Mix
								Pf3D7_12_v3	1480516	1482959	2443	Name=MT-A70.2	ID=PF3D7_1235500	dup	Mix
								Pf3D7_12_v3	1993096	2001002	7906	description=conserved protein%2C unknown function	ID=PF3D7_1248700	dup	Common
								Pf3D7_12_v3	2074635	2077593	2958	description=transcription initiation factor IIA subunit 2%2C putative	ID=PF3D7_1250700	dup	Mix
								Pf3D7_12_v3	2077623	2083307	5684	description=DNA repair protein rhp16%2C putative	ID=PF3D7_1250800	dup	Mix
								Pf3D7_13_v3	112224	115251	3027	Name=PTP6	ID=PF3D7_1302000	del	Rare
								Pf3D7_13_v3	118901	119247	346	description=hypothetical protein	ID=PF3D7_1302050	del	Rare
								Pf3D7_13_v3	120233	122716	2483	Name=G27/25	ID=PF3D7_1302100	del	Rare
								Pf3D7_13_v3	123360	124429	1069	Name=UIS3	ID=PF3D7_1302200	del	Rare
								Pf3D7_13_v3	125679	128432	2753	description=Plasmodium exported protein%2C unknown function	ID=PF3D7_1302300	del	Rare
								Pf3D7_13_v3	129717	131086	1369	description=conserved protein%2C unknown function	ID=PF3D7_1302400	del	Rare
								Pf3D7_13_v3	131261	141355	10094	description=AAA domain-containing protein%2C putative	ID=PF3D7_1302500	del	Rare
								Pf3D7_13_v3	142833	144141	1308	Name=DOHH	ID=PF3D7_1302600	del	Rare
								Pf3D7_13_v3	144689	150561	5872	description=ATP-dependent RNA helicase DHR1%2C putative	ID=PF3D7_1302700	del	Rare
								Pf3D7_13_v3	150591	153017	2426	description=40S ribosomal protein S7%2C putative	ID=PF3D7_1302800	del	Rare
								Pf3D7_13_v3	154555	157791	3236	description=conserved protein%2C unknown function	ID=PF3D7_1302900	del	Rare
								Pf3D7_13_v3	158048	158778	730	Name=ATPTG13	ID=PF3D7_1303000	del	Rare
								Pf3D7_13_v3	159024	160416	1392	description=methyltransferase%2C putative	ID=PF3D7_1303100	del	Rare
								Pf3D7_13_v3	160039	162263	2224	Name=VAMP8	ID=PF3D7_1303200	del	Rare
								Pf3D7_13_v3	2248107	2262674	14567	Name=ARK3	ID=PF3D7_1356800	dup	MIx
								Pf3D7_14_v3	136530	141420	4890	Name=MISFIT	ID=PF3D7_1403800	dup	Rare
								Pf3D7_14_v3	141443	143326	1883	Name=CPPED1	ID=PF3D7_1403900	dup	Rare
								Pf3D7_14_v3	210252	211328	1076	Name=RBM8A	ID=PF3D7_1406000	dup	Mix
								Pf3D7_14_v3	211139	215915	4776	description=tubby domain-containing protein%2C putative	ID=PF3D7_1406100	dup	Mix
								Pf3D7_14_v3	217394	227116	9722	Name=SPT6	ID=PF3D7_1406200	dup	Mix
								Pf3D7_14_v3	487436	490380	2944	description=MORN repeat protein%2C putative	ID=PF3D7_1412200	del	Mix
								Pf3D7_14_v3	491286	492947	1661	Name=NTF2	ID=PF3D7_1412300	del	Mix
								Pf3D7_14_v3	493932	505187	11255	description=conserved Plasmodium protein%2C unknown function	ID=PF3D7_1412400	del	Mix
								Pf3D7_14_v3	506478	509453	2975	Name=ACT2	ID=PF3D7_1412500	del	Mix
								Pf3D7_14_v3	509238	511218	1980	Name=DHS	ID=PF3D7_1412600	del	Mix
								Pf3D7_14_v3	511818	516959	5141	description=AAA family ATPase%2C putative	ID=PF3D7_1412700	del	Mix
								Pf3D7_14_v3	515932	519380	3448	Name=NMT	ID=PF3D7_1412800	del	Mix
								Pf3D7_14_v3	519028	523889	4861	description=ubiquitin-conjugating enzyme E2%2C putative	ID=PF3D7_1412900	del	Mix
								Pf3D7_14_v3	523890	525305	1415	description=conserved Plasmodium protein%2C unknown function	ID=PF3D7_1413000	del	Mix
								Pf3D7_14_v3	527132	529234	2102	description=conserved Plasmodium protein%2C unknown function	ID=PF3D7_1413100	del	Mix
								Pf3D7_14_v3	530058	532455	2397	description=conserved Plasmodium protein%2C unknown function	ID=PF3D7_1413200	del	Mix
								Pf3D7_14_v3	532707	533532	825	description=conserved Plasmodium protein%2C unknown function	ID=PF3D7_1413300	del	Mix
								Pf3D7_14_v3	533951	536207	2256	description=30S ribosomal protein S9%2C putative	ID=PF3D7_1413400	del	Mix
								Pf3D7_14_v3	536446	538247	1801	Name=SufC	ID=PF3D7_1413500	del	Mix
								Pf3D7_14_v3	538869	540572	1703	description=conserved Plasmodium protein%2C unknown function	ID=PF3D7_1413600	del	Mix
								Pf3D7_14_v3	540168	546533	6365	description=DET1 domain-containing protein%2C putative	ID=PF3D7_1413700	del	Mix
								Pf3D7_14_v3	546796	549599	2803	Name=DPH1	ID=PF3D7_1413800	del	Mix
								Pf3D7_14_v3	550913	553649	2736	description=DnaJ protein%2C putative	ID=PF3D7_1413900	del	Mix
								Pf3D7_14_v3	552757	555969	3212	Name=RPN13	ID=PF3D7_1414000	del	Mix
								Pf3D7_14_v3	557487	562812	5325	description=zinc finger protein%2C putative	ID=PF3D7_1414100	del	Mix
								Pf3D7_14_v3	562981	566801	3820	description=conserved Plasmodium protein%2C unknown function	ID=PF3D7_1414200	del	Mix
								Pf3D7_14_v3	570027	571644	1617	description=60S ribosomal protein L10%2C putative	ID=PF3D7_1414300	del	Mix
								Pf3D7_14_v3	573759	577168	3409	Name=PP1	ID=PF3D7_1414400	del	Mix
								Pf3D7_14_v3	693329	708432	15103	Name=NOT1	ID=PF3D7_1417200	dup	Mix
								Pf3D7_14_v3	708755	713627	4872	Name=ATG4	ID=PF3D7_1417300	dup	Mix
								Pf3D7_14_v3	726517	729371	2854	Name=CBF5	ID=PF3D7_1417500	dup	Mix
								Pf3D7_14_v3	730017	746011	15994	description=ookinete surface and oocyst capsule protein OSCP%2C putative	ID=PF3D7_1417600	dup	Mix
								Pf3D7_14_v3	1708390	1712078	3688	Name=YihA2	ID=PF3D7_1442200	dup	Rare
								Pf3D7_14_v3	1712163	1714843	2680	Name=tRIP	ID=PF3D7_1442300	dup	Rare
								Pf3D7_14_v3	1716954	1724336	7382	Name=KIC9	ID=PF3D7_1442400	dup	Rare
								Pf3D7_14_v3	1724029	1727809	3780	description=geranylgeranyl transferase type-2 subunit alpha%2C putative	ID=PF3D7_1442500	dup	Rare
								Pf3D7_14_v3	1730087	1740916	10829	Name=TREP	ID=PF3D7_1442600	dup	Rare
								Pf3D7_14_v3	1742097	1750189	8092	description=conserved Plasmodium protein%2C unknown function	ID=PF3D7_1442700	dup	Rare
								Pf3D7_14_v3	1750209	1751417	1208	description=conserved Plasmodium protein%2C unknown function	ID=PF3D7_1442800	dup	Rare
								Pf3D7_14_v3	1752543	1764248	11705	Name=ARFGEF	ID=PF3D7_1442900	dup	Rare
								Pf3D7_14_v3	1763820	1768781	4961	Name=SRPK2	ID=PF3D7_1443000	dup	Rare
								Pf3D7_14_v3	1769337	1772421	3084	Name=AKIT9	ID=PF3D7_1443100	dup	Rare
								Pf3D7_14_v3	1772462	1775197	2735	description=heptatricopeptide repeat-containing protein%2C putative	ID=PF3D7_1443200	dup	Rare
								Pf3D7_14_v3	1775669	1776938	1269	Name=LSM5	ID=PF3D7_1443300	dup	Rare
								Pf3D7_14_v3	1776703	1780208	3505	Name=WLP1	ID=PF3D7_1443400	dup	Rare
								Pf3D7_14_v3	1780604	1784857	4253	Name=PARN	ID=PF3D7_1443500	dup	Rare
								Pf3D7_14_v3	1784933	1790629	5696	description=gamma-tubulin complex component%2C putative	ID=PF3D7_1443600	dup	Rare
								Pf3D7_14_v3	1791629	1793782	2153	Name=DPCK	ID=PF3D7_1443700	dup/del	Rare
								Pf3D7_14_v3	1794369	1796682	2313	Name=CWC24	ID=PF3D7_1443800	dup/del	Rare
								Pf3D7_14_v3	1797266	1800666	3400	Name=HSP90	ID=PF3D7_1443900	dup/del	Rare
								Pf3D7_14_v3	1800831	1801887	1056	description=conserved Plasmodium protein%2C unknown function	ID=PF3D7_1444000	dup/del	Rare
								Pf3D7_14_v3	1801961	1825635	23674	description=conserved Plasmodium protein%2C unknown function	ID=PF3D7_1444100	dup	Rare
								Pf3D7_14_v3	2800972	2803435	2463	Name=TLS1	ID=PF3D7_1468200	del	Rare
								Pf3D7_14_v3	2803593	2804613	1020	Name=LRR14.1	ID=PF3D7_1468300	del	Rare
								Pf3D7_14_v3	2809460	2812520	3060	Name=CZIF1	ID=PF3D7_1468400	del	Rare
								Pf3D7_14_v3	2812237	2814434	2197	Name=DER1-1	ID=PF3D7_1468500	del	Rare
								Pf3D7_14_v3	2816100	2822286	6186	description=aminophospholipid transporter%2C putative	ID=PF3D7_1468600	del	Rare
								Pf3D7_14_v3	2824250	2826936	2686	Name=eIF4A	ID=PF3D7_1468700	del	Rare
								Pf3D7_14_v3	2827067	2830703	3636	Name=U2AF2	ID=PF3D7_1468800	del	Rare
								Pf3D7_14_v3	2831386	2834620	3234	description=zinc finger protein%2C putative	ID=PF3D7_1468900	del	Rare
								Pf3D7_14_v3	2834924	2836465	1541	Name=IF1	ID=PF3D7_1469000	del	Rare
								Pf3D7_14_v3	2837195	2838651	1456	description=Golgi SNAP receptor complex member 1%2C putative	ID=PF3D7_1469100	del	Rare
								Pf3D7_14_v3	2838446	2840316	1870	Name=SHLP1	ID=PF3D7_1469200	del	Rare
								Pf3D7_14_v3	2840696	2842391	1695	Name=PNO1	ID=PF3D7_1469300	del	Rare
								Pf3D7_14_v3	2844118	2847047	2929	Name=NT3	ID=PF3D7_1469400	del	Rare
								Pf3D7_14_v3	3055333	3059095	3762	Name=SF3A1	ID=PF3D7_1474500	del	Rare
								Pf3D7_14_v3	3059611	3062656	3045	Name=VMP1	ID=PF3D7_1474600	del	Rare
								Pf3D7_14_v3	3063191	3065763	2572	description=protein kinase%2C putative	ID=PF3D7_1474700	del	Rare
								Pf3D7_14_v3	3066856	3069024	2168	description=proteasome subunit alpha type-1%2C putative	ID=PF3D7_1474800	del	Rare
								Pf3D7_14_v3	3069615	3073847	4232	Name=CITH	ID=PF3D7_1474900	del	Rare
								Pf3D7_14_v3	3075788	3076186	398	Name=MED31	ID=PF3D7_1475000	del	Rare
								Pf3D7_14_v3	3172816	3173905	1089	description=Plasmodium exported protein (hyp6)%2C unknown function	ID=PF3D7_1477100	del	Rare
								Pf3D7_14_v3	3175492	3176595	1103	description=Plasmodium exported protein (hyp15)%2C unknown function	ID=PF3D7_1477200	del	Rare
								Pf3D7_14_v3	3178340	3181155	2815	Name=Pfg14-744	ID=PF3D7_1477300	del	Rare
								Pf3D7_14_v3	3182904	3184699	1795	description=Plasmodium exported protein (PHIST)%2C unknown function	ID=PF3D7_1477400	del	Rare
								Pf3D7_14_v3	3187707	3191551	3844	description=Plasmodium exported protein (PHISTb)%2C unknown function	ID=PF3D7_1477500	del	Rare
								Pf3D7_14_v3	3192675	3199877	7202	Name=SURF14.1	ID=PF3D7_1477600	del	Rare
								Pf3D7_14_v3	3201236	3204592	3356	Name=Pfg14-748	ID=PF3D7_1477700	del	Rare
								Pf3D7_14_v3	3207055	3208478	1423	Name=ACBP	ID=PF3D7_1477800	del	Rare
