## Supplementary material for "Replication stress increases de novo CNVs across the malaria parasite genome": Table S6

### Sheet: sheet 1
Table S6. Properties of high-confidence CNV breakpoints			Closest stable hairpin to breakpoint*
Condition	High-confidence CNV _ 5' or 3' breakpoint	chromosome	position in 2kb region	distance from breakpoint	position on chromosome	status**	free energy value (DG)	G/C content 100bp around hairpin	hairpin location	CNV length (bp)^		TREATED Summary
Treated	Pf3D7_01_v3:283000-287000_flank_3	Pf3D7_01_v3	823	-177	286823	predicted	-8	0.18	intergenic	4000		Subset	All	Predicted	Intergenic	Unresolved	Genic
Treated	Pf3D7_01_v3:283000-287000_flank_5	Pf3D7_01_v3	715	-285	282715	predicted	-7.3	0.32	genic			Total	66	53	43	13	23
Treated	Pf3D7_02_v3:797000-808000_flank_3	Pf3D7_02_v3	803	-197	807803	predicted	-7.9	0.12	intergenic	11000		AvgDG*	NA	-7	-7.0575	NA	NA
Treated	Pf3D7_02_v3:797000-808000_flank_5	Pf3D7_02_v3	1530	530	797530	predicted	-6.9	0.06	genic			AvgGC	0.17	0.17	0.150732	NA	0.21
Treated	Pf3D7_03_v3:616067-665187_flank_3	Pf3D7_03_v3	1121	121	665308	predicted	-7.6	0.16	intergenic	49120		N Intergenic	43	40	NA	3	NA
Treated	Pf3D7_03_v3:616067-665187_flank_5	Pf3D7_03_v3	685	-315	615752	predicted	-7.2	0.13	intergenic			N Genic	13	13	NA	10	NA
Treated	Pf3D7_04_v3:706000-723000_flank_3	Pf3D7_04_v3	1390	390	723390	predicted	-7.1	0.17	genic	17000		N Predicted	53	NA	40	NA	13
Treated	Pf3D7_04_v3:706000-723000_flank_5	Pf3D7_04_v3	1021	21	706021	predicted	-6	0.08	intergenic			N Unresolved	13	NA	3	NA	10
Treated	Pf3D7_04_v3:919000-930000_flank_3	Pf3D7_04_v3	1637	637	930637	predicted	-5.8	0.21	intergenic	11000		%Intergenic	0.651515	0.754717	NA	0.230769	NA
Treated	Pf3D7_04_v3:919000-930000_flank_5	Pf3D7_04_v3	1905	905	919905	predicted	-6.6	0.27	genic			%Genic	0.19697	0.245283	NA	0.769231	NA
Treated	Pf3D7_05_v3:189000-206000_flank_3	Pf3D7_05_v3	773	-227	205773	predicted	-7.4	0.12	intergenic	17000		%Predicted	0.80303	NA	0.930233	NA	0.565217
Treated	Pf3D7_05_v3:189000-206000_flank_5	Pf3D7_05_v3	NA	NA	NA	unresolved	NA	NA	genic			%Unresolved	0.19697	NA	0.0697674	NA	0.434783
Treated	Pf3D7_05_v3:695187-707717_flank_3	Pf3D7_05_v3	911	-89	707628	predicted	-6.1	0.09	intergenic	12530
Treated	Pf3D7_05_v3:695187-707717_flank_5	Pf3D7_05_v3	NA	NA	NA	unresolved	NA	0.23	intergenic
Treated	Pf3D7_05_v3:888001-970000_flank_3	Pf3D7_05_v3	1151	151	970151	predicted	-6	0.12	intergenic	81999
Treated	Pf3D7_05_v3:888001-970000_flank_5	Pf3D7_05_v3	821	-179	887822	predicted	-11.2	0.24	intergenic			UNTREATED Summary
Treated	Pf3D7_06_v3:165000-179000_flank_3	Pf3D7_06_v3	NA	NA	NA	unresolved	NA	NA	intergenic	14000		Subset	All	Predicted	Intergenic	Unresolved	Genic
Treated	Pf3D7_06_v3:165000-179000_flank_5	Pf3D7_06_v3	231	-769	164231	predicted	-6.4	0.18	genic			Total	12	9	6	3	6
Treated	Pf3D7_06_v3:189000-198000_flank_3	Pf3D7_06_v3	426	-574	197426	predicted	-9.2	0.21	intergenic	9000		AvgDG*	NA	-7.16667	-7.94	NA	NA
Treated	Pf3D7_06_v3:189000-198000_flank_5	Pf3D7_06_v3	825	-175	188825	predicted	-7.8	0.18	intergenic			AvgGC	0.212222	0.212222	0.144	NA	0.2975
Treated	Pf3D7_08_v3:1111000-1140000_flank_3	Pf3D7_08_v3	1120	120	1140120	predicted	-7.2	0.07	intergenic	29000		N Intergenic	6	5	NA	1	NA
Treated	Pf3D7_08_v3:1111000-1140000_flank_5	Pf3D7_08_v3	NA	NA	NA	unresolved	NA	NA	genic			N Genic	6	4	NA	2	NA
Treated	Pf3D7_08_v3:146000-162000_flank_3	Pf3D7_08_v3	785	-215	161785	predicted	-7.4	0.11	intergenic	16000		N Predicted	9	NA	5	NA	4
Treated	Pf3D7_08_v3:146000-162000_flank_5	Pf3D7_08_v3	1476	476	146476	predicted	-6.8	0.06	genic			N Unresolved	3	NA	1	NA	2
Treated	Pf3D7_08_v3:165000-190000_flank_3	Pf3D7_08_v3	NA	NA	NA	unresolved	NA	NA	genic	25000		%Intergenic	0.5	0.555556	NA	0.333333	NA
Treated	Pf3D7_08_v3:165000-190000_flank_5	Pf3D7_08_v3	528	-472	164528	predicted	-6.2	0.09	intergenic			%Genic	0.5	0.444444	NA	0.666667	NA
Treated	Pf3D7_08_v3:568000-574000_flank_3	Pf3D7_08_v3	1107	107	574107	predicted	-8.4	0.09	intergenic	6000		%Predicted	0.75	NA	0.833333	NA	0.666667
Treated	Pf3D7_08_v3:568000-574000_flank_5	Pf3D7_08_v3	1030	30	568030	predicted	-7.6	0.33	genic			%Unresolved	0.25	NA	0.166667	NA	0.333333
Treated	Pf3D7_09_v3:1077000-1099000_flank_3	Pf3D7_09_v3	851	-149	1098851	predicted	-7	0.12	intergenic	22000
Treated	Pf3D7_09_v3:1077000-1099000_flank_5	Pf3D7_09_v3	199	-801	1076199	predicted	-7.6	0.25	genic			*If "unresolved" were present, then DG was not assessed (NA)
Treated	Pf3D7_09_v3:205439-230220_flank_3	Pf3D7_09_v3	NA	NA	NA	unresolved	NA	NA	genic	24781
Treated	Pf3D7_09_v3:205439-230220_flank_5	Pf3D7_09_v3	1131	131	205570	predicted	-6.2	0.25	intergenic
Treated	Pf3D7_10_v3:876000-915000_flank_3	Pf3D7_10_v3	1011	11	915011	predicted	-6.4	0.06	intergenic	39000
Treated	Pf3D7_10_v3:876000-915000_flank_5	Pf3D7_10_v3	NA	NA	NA	unresolved	NA	NA	genic
Treated	Pf3D7_10_v3:997000-1007000_flank_3	Pf3D7_10_v3	1615	615	1007615	predicted	-6.5	0.22	intergenic	10000
Treated	Pf3D7_10_v3:997000-1007000_flank_5	Pf3D7_10_v3	1228	228	997228	predicted	-6.2	0.1	intergenic
Treated	Pf3D7_11_v3:154615-170930_flank_3	Pf3D7_11_v3	NA	NA	NA	unresolved	NA	NA	genic	16315
Treated	Pf3D7_11_v3:154615-170930_flank_5	Pf3D7_11_v3	344	-656	153959	predicted	-6.2	0.1	intergenic
Treated	Pf3D7_11_v3:302000-313000_flank_3	Pf3D7_11_v3	915	-85	312915	predicted	-7.4	0.09	intergenic	11000
Treated	Pf3D7_11_v3:302000-313000_flank_5	Pf3D7_11_v3	1018	18	302018	predicted	-9.2	0.28	genic
Treated	Pf3D7_11_v3:327393-334856_flank_3	Pf3D7_11_v3	1052	52	334908	predicted	-5.9	0.18	genic	7463
Treated	Pf3D7_11_v3:327393-334856_flank_5	Pf3D7_11_v3	964	-36	327357	predicted	-5.9	0.21	genic
Treated	Pf3D7_11_v3:884061-910448_flank_3	Pf3D7_11_v3	NA	NA	NA	unresolved	NA	NA	genic	26387
Treated	Pf3D7_11_v3:884061-910448_flank_5	Pf3D7_11_v3	1084	84	884145	predicted	-7.6	0.24	genic
Treated	Pf3D7_12_v3:1471000-1484000_flank_3	Pf3D7_12_v3	1224	224	1484224	predicted	-7.1	0.16	intergenic	13000
Treated	Pf3D7_12_v3:1471000-1484000_flank_5	Pf3D7_12_v3	550	-450	1470550	predicted	-7.7	0.18	intergenic
Treated	Pf3D7_12_v3:1995000-2002000_flank_3	Pf3D7_12_v3	1446	446	2002446	predicted	-6.7	0.19	intergenic	7000
Treated	Pf3D7_12_v3:1995000-2002000_flank_5	Pf3D7_12_v3	322	-678	1994322	predicted	-6.7	0.19	intergenic
Treated	Pf3D7_12_v3:2075560-2081777_flank_3	Pf3D7_12_v3	NA	NA	NA	unresolved	NA	NA	genic	6217
Treated	Pf3D7_12_v3:2075560-2081777_flank_5	Pf3D7_12_v3	606	-394	2075166	predicted	-6.5	0.14	intergenic
Treated	Pf3D7_12_v3:316784-326946_flank_3	Pf3D7_12_v3	1641	641	327587	predicted	-6.7	0.07	intergenic	10162
Treated	Pf3D7_12_v3:316784-326946_flank_5	Pf3D7_12_v3	NA	NA	NA	unresolved	NA	NA	genic
Treated	Pf3D7_12_v3:935000-967000_flank_3	Pf3D7_12_v3	NA	NA	NA	unresolved	NA	NA	genic	32000
Treated	Pf3D7_12_v3:935000-967000_flank_5	Pf3D7_12_v3	573	-427	934573	predicted	-7	0.19	intergenic
Treated	Pf3D7_13_v3:2248000-2263000_flank_3	Pf3D7_13_v3	1352	352	2263352	predicted	-6.5	0.17	intergenic	15000
Treated	Pf3D7_13_v3:2248000-2263000_flank_5	Pf3D7_13_v3	484	-516	2247484	predicted	-6.9	0.17	intergenic
Treated	Pf3D7_13_v3:2812000-2820000_flank_3	Pf3D7_13_v3	1289	289	2820289	predicted	-6.3	0.19	intergenic	8000
Treated	Pf3D7_13_v3:2812000-2820000_flank_5	Pf3D7_13_v3	1318	318	2812318	predicted	-6.2	0.31	intergenic
Treated	Pf3D7_14_v3:137000-143000_flank_3	Pf3D7_14_v3	1362	362	143362	predicted	-7.1	0.32	intergenic	6000
Treated	Pf3D7_14_v3:137000-143000_flank_5	Pf3D7_14_v3	422	-578	136422	predicted	-7.2	0.19	intergenic
Treated	Pf3D7_14_v3:1708000-1823000_flank_3	Pf3D7_14_v3	1830	830	1823830	predicted	-6.2	0.16	intergenic	115000
Treated	Pf3D7_14_v3:1708000-1823000_flank_5	Pf3D7_14_v3	NA	NA	NA	unresolved	NA	NA	intergenic
Treated	Pf3D7_14_v3:208039-228204_flank_3	Pf3D7_14_v3	1006	6	228210	predicted	-6.5	0.07	intergenic	20165
Treated	Pf3D7_14_v3:208039-228204_flank_5	Pf3D7_14_v3	144	-856	207183	predicted	-6	0.18	genic
Treated	Pf3D7_14_v3:694000-746000_flank_3	Pf3D7_14_v3	1016	16	746016	predicted	-5.9	0.07	intergenic	52000
Treated	Pf3D7_14_v3:694000-746000_flank_5	Pf3D7_14_v3	929	-71	693929	predicted	-9.8	0.04	intergenic
Untreated	Pf3D7_04_v3:1002040-1030100_flank_3	Pf3D7_04_v3	1376	376	1030476	predicted	-6.2	0.38	genic	28060
Untreated	Pf3D7_04_v3:1002040-1030100_flank_5	Pf3D7_04_v3	1355	355	1002395	predicted	-5.8	0.23	genic
Untreated	Pf3D7_04_v3:1006000-1019000_flank_3	Pf3D7_04_v3	927	-73	1018927	predicted	-8.4	0.09	intergenic	13000
Untreated	Pf3D7_04_v3:1006000-1019000_flank_5	Pf3D7_04_v3	NA	NA	NA	unresolved	NA	NA	genic
Untreated	Pf3D7_05_v3:888001-970000_flank_3	Pf3D7_05_v3	1151	151	970151	predicted	-6	0.12	intergenic	81999
Untreated	Pf3D7_05_v3:888001-970000_flank_5	Pf3D7_05_v3	821	-179	887822	predicted	-11.2	0.24	intergenic
Untreated	Pf3D7_11_v3:1950000-1970000_flank_3	Pf3D7_11_v3	NA	NA	NA	unresolved	NA	NA	intergenic	20000
Untreated	Pf3D7_11_v3:1950000-1970000_flank_5	Pf3D7_11_v3	1005	5	1950005	predicted	-6.2	0.09	intergenic
Untreated	Pf3D7_11_v3:322000-335000_flank_3	Pf3D7_11_v3	1053	53	335053	predicted	-6.8	0.28	genic	13000
Untreated	Pf3D7_11_v3:322000-335000_flank_5	Pf3D7_11_v3	693	-307	321693	predicted	-7.9	0.18	intergenic
Untreated	Pf3D7_14_v3:206770-225154_flank_3	Pf3D7_14_v3	NA	NA	NA	unresolved	NA	NA	genic	18384
Untreated	Pf3D7_14_v3:206770-225154_flank_5	Pf3D7_14_v3	1413	413	207183	predicted	-6	0.3	genic
*Hairpin prediction identified the stable structure closest to the breakpoint using the stability threshold of -5.8kcal/mol as in Huckaby et al. 2019
^CNV length is based on the distance between the two breakpoints.
**The unresolved designation indicates that there were no predicted stable hairpins (<-5.8kcal/mol) in the 2 kb region surrounding the breakpoint.
