## Supplementary material for "Replication stress increases de novo CNVs across the malaria parasite genome": Table S7

### Sheet: Sheet1
Table S7. Lack of protein class enrichment from high-confidence CNV regions.		Genes from UNTREATED Dd2 high confidence CNV list						Genes from TREATED Dd2 high confidence CNV list
PANTHER Protein Class	Plasmodium falciparum REFLIST (5366)	untreated genes (26)	untreated genes (expected)	untreated genes (over/under)	untreated genes (fold Enrichment)	untreated genes (raw P-value)	untreated genes (FDR)	treated genes (198)	treated genes (expected)	treated genes (over/under)	treated genes (fold Enrichment)	treated genes (raw P-value)	treated genes (FDR)
acetyltransferase (PC00038)	10	0	0.05	-	< 0.01	1	1	0	0.37	-	< 0.01	1	1
actin and actin related protein (PC00039)	11	0	0.05	-	< 0.01	1	1	2	0.41	+	4.93	0.0598	1
actin binding motor protein (PC00040)	7	0	0.03	-	< 0.01	1	1	0	0.26	-	< 0.01	1	1
actin or actin-binding cytoskeletal protein (PC00041)	41	0	0.2	-	< 0.01	1	1	2	1.51	+	1.32	0.663	1
acyltransferase (PC00042)	22	0	0.11	-	< 0.01	1	1	2	0.81	+	2.46	0.194	1
adenylate cyclase (PC00043)	1	0	0	-	< 0.01	1	1	0	0.04	-	< 0.01	1	1
aldolase (PC00044)	2	0	0.01	-	< 0.01	1	1	0	0.07	-	< 0.01	1	1
amino acid kinase (PC00045)	1	0	0	-	< 0.01	1	1	0	0.04	-	< 0.01	1	1
amino acid transporter (PC00046)	2	0	0.01	-	< 0.01	1	1	0	0.07	-	< 0.01	1	1
aminoacyl-tRNA synthetase (PC00047)	38	0	0.18	-	< 0.01	1	1	0	1.4	-	< 0.01	0.402	1
aspartic protease (PC00053)	13	0	0.06	-	< 0.01	1	1	0	0.48	-	< 0.01	1	1
ATP synthase (PC00002)	19	0	0.09	-	< 0.01	1	1	1	0.7	+	1.43	0.511	1
ATP-binding cassette (ABC) transporter (PC00003)	14	1	0.07	+	14.74	0.0658	1	2	0.52	+	3.87	0.0922	1
basic helix-loop-helix transcription factor (PC00055)	2	0	0.01	-	< 0.01	1	1	0	0.07	-	< 0.01	1	1
C2H2 zinc finger transcription factor (PC00248)	3	0	0.01	-	< 0.01	1	1	0	0.11	-	< 0.01	1	1
calcium-binding protein (PC00060)	12	0	0.06	-	< 0.01	1	1	0	0.44	-	< 0.01	1	1
calmodulin-related (PC00061)	11	0	0.05	-	< 0.01	1	1	0	0.41	-	< 0.01	1	1
carbohydrate kinase (PC00065)	4	0	0.02	-	< 0.01	1	1	0	0.15	-	< 0.01	1	1
cell adhesion molecule (PC00069)	2	0	0.01	-	< 0.01	1	1	1	0.07	+	13.55	0.0724	1
centromere DNA-binding protein (PC00071)	1	0	0	-	< 0.01	1	1	1	0.04	+	27.1	0.0369	0.812
chaperone (PC00072)	128	1	0.62	+	1.61	0.467	1	5	4.72	+	1.06	0.812	1
chaperonin (PC00073)	11	0	0.05	-	< 0.01	1	1	0	0.41	-	< 0.01	1	1
chromatin/chromatin-binding, or -regulatory protein (PC00077)	57	0	0.28	-	< 0.01	1	1	4	2.1	+	1.9	0.158	1
complement component (PC00078)	1	0	0	-	< 0.01	1	1	0	0.04	-	< 0.01	1	1
cyclase (PC00079)	1	0	0	-	< 0.01	1	1	0	0.04	-	< 0.01	1	1
cysteine protease (PC00081)	37	0	0.18	-	< 0.01	1	1	3	1.37	+	2.2	0.155	1
cytokine (PC00083)	1	0	0	-	< 0.01	1	1	0	0.04	-	< 0.01	1	1
cytoskeletal protein (PC00085)	124	1	0.6	+	1.66	0.456	1	6	4.58	+	1.31	0.465	1
damaged DNA-binding protein (PC00086)	5	0	0.02	-	< 0.01	1	1	0	0.18	-	< 0.01	1	1
deacetylase (PC00087)	1	0	0	-	< 0.01	1	1	0	0.04	-	< 0.01	1	1
deaminase (PC00088)	5	0	0.02	-	< 0.01	1	1	0	0.18	-	< 0.01	1	1
decarboxylase (PC00089)	5	0	0.02	-	< 0.01	1	1	0	0.18	-	< 0.01	1	1
defense/immunity protein (PC00090)	6	0	0.03	-	< 0.01	1	1	0	0.22	-	< 0.01	1	1
dehydratase (PC00091)	8	0	0.04	-	< 0.01	1	1	0	0.3	-	< 0.01	1	1
dehydrogenase (PC00092)	26	0	0.13	-	< 0.01	1	1	1	0.96	+	1.04	1	1
DNA glycosylase (PC00010)	5	0	0.02	-	< 0.01	1	1	0	0.18	-	< 0.01	1	1
DNA helicase (PC00011)	12	0	0.06	-	< 0.01	1	1	0	0.44	-	< 0.01	1	1
DNA ligase (PC00012)	1	0	0	-	< 0.01	1	1	0	0.04	-	< 0.01	1	1
DNA metabolism protein (PC00009)	110	0	0.53	-	< 0.01	1	1	4	4.06	-	0.99	1	1
DNA polymerase processivity factor (PC00015)	2	0	0.01	-	< 0.01	1	1	0	0.07	-	< 0.01	1	1
DNA topoisomerase (PC00017)	3	0	0.01	-	< 0.01	1	1	1	0.11	+	9.03	0.107	1
DNA-binding transcription factor (PC00218)	29	0	0.14	-	< 0.01	1	1	0	1.07	-	< 0.01	0.626	1
DNA-directed DNA polymerase (PC00018)	9	0	0.04	-	< 0.01	1	1	0	0.33	-	< 0.01	1	1
DNA-directed RNA polymerase (PC00019)	32	0	0.16	-	< 0.01	1	1	0	1.18	-	< 0.01	0.631	1
endodeoxyribonuclease (PC00093)	8	0	0.04	-	< 0.01	1	1	0	0.3	-	< 0.01	1	1
endoribonuclease (PC00094)	11	0	0.05	-	< 0.01	1	1	1	0.41	+	2.46	0.339	1
epimerase/racemase (PC00096)	1	0	0	-	< 0.01	1	1	0	0.04	-	< 0.01	1	1
esterase (PC00097)	4	0	0.02	-	< 0.01	1	1	0	0.15	-	< 0.01	1	1
exodeoxyribonuclease (PC00098)	5	0	0.02	-	< 0.01	1	1	0	0.18	-	< 0.01	1	1
exoribonuclease (PC00099)	13	0	0.06	-	< 0.01	1	1	0	0.48	-	< 0.01	1	1
extracellular matrix glycoprotein (PC00100)	2	0	0.01	-	< 0.01	1	1	0	0.07	-	< 0.01	1	1
extracellular matrix protein (PC00102)	5	0	0.02	-	< 0.01	1	1	0	0.18	-	< 0.01	1	1
extracellular matrix structural protein (PC00103)	1	0	0	-	< 0.01	1	1	0	0.04	-	< 0.01	1	1
general transcription factor (PC00259)	34	1	0.16	+	6.07	0.153	1	2	1.25	+	1.59	0.359	1
gene-specific transcriptional regulator (PC00264)	35	0	0.17	-	< 0.01	1	1	0	1.29	-	< 0.01	0.639	1
glycosidase (PC00110)	1	0	0	-	< 0.01	1	1	0	0.04	-	< 0.01	1	1
glycosyltransferase (PC00111)	17	0	0.08	-	< 0.01	1	1	0	0.63	-	< 0.01	1	1
G-protein (PC00020)	30	0	0.15	-	< 0.01	1	1	1	1.11	-	0.9	1	1
G-protein coupled receptor (PC00021)	12	0	0.06	-	< 0.01	1	1	0	0.44	-	< 0.01	1	1
G-protein modulator (PC00022)	35	1	0.17	+	5.9	0.157	1	2	1.29	+	1.55	0.372	1
growth factor (PC00112)	1	0	0	-	< 0.01	1	1	0	0.04	-	< 0.01	1	1
GTPase-activating protein (PC00257)	24	1	0.12	+	8.6	0.11	1	1	0.89	+	1.13	0.595	1
guanyl-nucleotide exchange factor (PC00113)	8	0	0.04	-	< 0.01	1	1	1	0.3	+	3.39	0.26	1
helix-turn-helix transcription factor (PC00116)	5	0	0.02	-	< 0.01	1	1	0	0.18	-	< 0.01	1	1
histone modifying enzyme (PC00261)	21	0	0.1	-	< 0.01	1	1	2	0.77	+	2.58	0.18	1
HMG box transcription factor (PC00024)	2	0	0.01	-	< 0.01	1	1	0	0.07	-	< 0.01	1	1
homeodomain transcription factor (PC00119)	1	0	0	-	< 0.01	1	1	0	0.04	-	< 0.01	1	1
Hsp70 family chaperone (PC00027)	6	0	0.03	-	< 0.01	1	1	0	0.22	-	< 0.01	1	1
Hsp90 family chaperone (PC00028)	4	0	0.02	-	< 0.01	1	1	1	0.15	+	6.78	0.14	1
hydratase (PC00120)	2	0	0.01	-	< 0.01	1	1	0	0.07	-	< 0.01	1	1
hydrolase (PC00121)	82	0	0.4	-	< 0.01	1	1	4	3.03	+	1.32	0.546	1
immunoglobulin (PC00123)	4	0	0.02	-	< 0.01	1	1	0	0.15	-	< 0.01	1	1
intercellular signal molecule (PC00207)	2	0	0.01	-	< 0.01	1	1	0	0.07	-	< 0.01	1	1
ion channel (PC00133)	8	0	0.04	-	< 0.01	1	1	0	0.3	-	< 0.01	1	1
isomerase (PC00135)	14	0	0.07	-	< 0.01	1	1	0	0.52	-	< 0.01	1	1
kinase (PC00137)	45	0	0.22	-	< 0.01	1	1	2	1.66	+	1.2	0.682	1
kinase activator (PC00138)	4	0	0.02	-	< 0.01	1	1	0	0.15	-	< 0.01	1	1
kinase inhibitor (PC00139)	1	0	0	-	< 0.01	1	1	0	0.04	-	< 0.01	1	1
kinase modulator (PC00140)	9	0	0.04	-	< 0.01	1	1	1	0.33	+	3.01	0.287	1
ligase (PC00142)	33	0	0.16	-	< 0.01	1	1	2	1.22	+	1.64	0.345	1
lipase (PC00143)	22	0	0.11	-	< 0.01	1	1	0	0.81	-	< 0.01	1	1
lyase (PC00144)	36	0	0.17	-	< 0.01	1	1	1	1.33	-	0.75	1	1
membrane traffic protein (PC00150)	100	1	0.48	+	2.06	0.388	1	4	3.69	+	1.08	0.787	1
membrane trafficking regulatory protein (PC00151)	13	0	0.06	-	< 0.01	1	1	0	0.48	-	< 0.01	1	1
metabolite interconversion enzyme (PC00262)	421	1	2.04	-	0.49	0.718	1	16	15.53	+	1.03	0.893	1
metalloprotease (PC00153)	21	1	0.1	+	9.83	0.0971	1	1	0.77	+	1.29	0.547	1
methyltransferase (PC00155)	26	1	0.13	+	7.94	0.119	1	2	0.96	+	2.08	0.249	1
microtubule binding motor protein (PC00156)	18	0	0.09	-	< 0.01	1	1	0	0.66	-	< 0.01	1	1
microtubule or microtubule-binding cytoskeletal protein (PC00157)	80	1	0.39	+	2.58	0.324	1	4	2.95	+	1.36	0.54	1
mitochondrial carrier protein (PC00158)	5	0	0.02	-	< 0.01	1	1	0	0.18	-	< 0.01	1	1
mRNA capping factor (PC00145)	2	0	0.01	-	< 0.01	1	1	0	0.07	-	< 0.01	1	1
mRNA polyadenylation factor (PC00146)	15	0	0.07	-	< 0.01	1	1	3	0.55	+	5.42	0.0162	0.5
mutase (PC00160)	5	0	0.02	-	< 0.01	1	1	0	0.18	-	< 0.01	1	1
non-motor actin binding protein (PC00165)	10	0	0.05	-	< 0.01	1	1	0	0.37	-	< 0.01	1	1
non-motor microtubule binding protein (PC00166)	24	0	0.12	-	< 0.01	1	1	2	0.89	+	2.26	0.221	1
non-receptor serine/threonine protein kinase (PC00167)	89	0	0.43	-	< 0.01	1	1	2	3.28	-	0.61	0.773	1
nucleotide kinase (PC00172)	11	0	0.05	-	< 0.01	1	1	0	0.41	-	< 0.01	1	1
nucleotide phosphatase (PC00173)	5	0	0.02	-	< 0.01	1	1	0	0.18	-	< 0.01	1	1
nucleotidyltransferase (PC00174)	4	0	0.02	-	< 0.01	1	1	0	0.15	-	< 0.01	1	1
oxidase (PC00175)	12	0	0.06	-	< 0.01	1	1	0	0.44	-	< 0.01	1	1
oxidoreductase (PC00176)	93	0	0.45	-	< 0.01	1	1	2	3.43	-	0.58	0.585	1
oxygenase (PC00177)	1	0	0	-	< 0.01	1	1	0	0.04	-	< 0.01	1	1
peroxidase (PC00180)	5	0	0.02	-	< 0.01	1	1	1	0.18	+	5.42	0.171	1
phosphatase (PC00181)	23	0	0.11	-	< 0.01	1	1	1	0.85	+	1.18	0.58	1
phosphatase activator (PC00182)	1	0	0	-	< 0.01	1	1	0	0.04	-	< 0.01	1	1
phosphatase inhibitor (PC00183)	1	0	0	-	< 0.01	1	1	0	0.04	-	< 0.01	1	1
phosphatase modulator (PC00184)	9	0	0.04	-	< 0.01	1	1	0	0.33	-	< 0.01	1	1
phosphodiesterase (PC00185)	7	0	0.03	-	< 0.01	1	1	0	0.26	-	< 0.01	1	1
phospholipase (PC00186)	20	0	0.1	-	< 0.01	1	1	0	0.74	-	< 0.01	1	1
primary active transporter (PC00068)	64	1	0.31	+	3.22	0.269	1	7	2.36	+	2.96	0.00876	0.337
primase (PC00189)	2	0	0.01	-	< 0.01	1	1	0	0.07	-	< 0.01	1	1
protease (PC00190)	136	1	0.66	+	1.52	0.488	1	6	5.02	+	1.2	0.641	1
protease inhibitor (PC00191)	2	0	0.01	-	< 0.01	1	1	0	0.07	-	< 0.01	1	1
protein class (PC00000)	2369	15	11.48	+	1.31	0.171	1	111	87.41	+	1.27	0.000757	0.117
protein modifying enzyme (PC00260)	367	1	1.78	-	0.56	1	1	19	13.54	+	1.4	0.115	1
protein phosphatase (PC00195)	34	0	0.16	-	< 0.01	1	1	3	1.25	+	2.39	0.129	1
protein-binding activity modulator (PC00095)	90	1	0.44	+	2.29	0.356	1	4	3.32	+	1.2	0.575	1
pyrophosphatase (PC00196)	2	0	0.01	-	< 0.01	1	1	2	0.07	+	27.1	0.00135	0.0696
reductase (PC00198)	15	0	0.07	-	< 0.01	1	1	0	0.55	-	< 0.01	1	1
replication origin binding protein (PC00199)	5	0	0.02	-	< 0.01	1	1	0	0.18	-	< 0.01	1	1
ribosomal protein (PC00202)	157	2	0.76	+	2.63	0.176	1	9	5.79	+	1.55	0.19	1
RNA helicase (PC00032)	51	0	0.25	-	< 0.01	1	1	3	1.88	+	1.59	0.436	1
RNA metabolism protein (PC00031)	396	4	1.92	+	2.08	0.121	1	18	14.61	+	1.23	0.332	1
RNA methyltransferase (PC00033)	30	0	0.15	-	< 0.01	1	1	0	1.11	-	< 0.01	0.627	1
RNA processing factor (PC00147)	160	2	0.78	+	2.58	0.181	1	10	5.9	+	1.69	0.0869	1
RNA splicing factor (PC00148)	82	2	0.4	+	5.03	0.0592	1	4	3.03	+	1.32	0.546	1
scaffold/adaptor protein (PC00226)	29	1	0.14	+	7.12	0.132	1	1	1.07	-	0.93	1	1
secondary carrier transporter (PC00258)	34	1	0.16	+	6.07	0.153	1	2	1.25	+	1.59	0.359	1
serine protease (PC00203)	21	0	0.1	-	< 0.01	1	1	0	0.77	-	< 0.01	1	1
Sigma factor (PC00267)	1	0	0	-	< 0.01	1	1	0	0.04	-	< 0.01	1	1
small GTPase (PC00208)	17	0	0.08	-	< 0.01	1	1	0	0.63	-	< 0.01	1	1
SNARE protein (PC00034)	18	0	0.09	-	< 0.01	1	1	3	0.66	+	4.52	0.0268	0.688
structural protein (PC00211)	11	0	0.05	-	< 0.01	1	1	1	0.41	+	2.46	0.339	1
surfactant (PC00212)	1	0	0	-	< 0.01	1	1	0	0.04	-	< 0.01	1	1
transaminase (PC00216)	7	0	0.03	-	< 0.01	1	1	0	0.26	-	< 0.01	1	1
transcription cofactor (PC00217)	6	0	0.03	-	< 0.01	1	1	0	0.22	-	< 0.01	1	1
transfer/carrier protein (PC00219)	21	0	0.1	-	< 0.01	1	1	1	0.77	+	1.29	0.547	1
transferase (PC00220)	161	1	0.78	+	1.28	0.548	1	7	5.94	+	1.18	0.668	1
transketolase (PC00221)	1	0	0	-	< 0.01	1	1	0	0.04	-	< 0.01	1	1
translation elongation factor (PC00222)	16	0	0.08	-	< 0.01	1	1	2	0.59	+	3.39	0.116	1
translation factor (PC00223)	75	0	0.36	-	< 0.01	1	1	4	2.77	+	1.45	0.358	1
translation initiation factor (PC00224)	44	0	0.21	-	< 0.01	1	1	1	1.62	-	0.62	1	1
translation release factor (PC00225)	11	0	0.05	-	< 0.01	1	1	1	0.41	+	2.46	0.339	1
translational protein (PC00263)	272	2	1.32	+	1.52	0.383	1	14	10.04	+	1.39	0.186	1
transmembrane signal receptor (PC00197)	18	0	0.09	-	< 0.01	1	1	2	0.66	+	3.01	0.141	1
transporter (PC00227)	161	2	0.78	+	2.56	0.183	1	11	5.94	+	1.85	0.0507	0.975
tubulin (PC00228)	6	1	0.03	+	34.4	0.0287	1	0	0.22	-	< 0.01	1	1
ubiquitin-protein ligase (PC00234)	79	0	0.38	-	< 0.01	1	1	6	2.92	+	2.06	0.0704	1
Unclassified (UNCLASSIFIED)	2997	11	14.52	-	0.76	0.171	1	87	110.59	-	0.79	0.000757	0.0583
vesicle coat protein (PC00235)	21	1	0.1	+	9.83	0.0971	1	0	0.77	-	< 0.01	1	1
viral or transposable element protein (PC00237)	2	0	0.01	-	< 0.01	1	1	0	0.07	-	< 0.01	1	1
voltage-gated ion channel (PC00241)	2	0	0.01	-	< 0.01	1	1	0	0.07	-	< 0.01	1	1
winged helix/forkhead transcription factor (PC00246)	3	0	0.01	-	< 0.01	1	1	0	0.11	-	< 0.01	1	1
zinc finger transcription factor (PC00244)	6	0	0.03	-	< 0.01	1	1	0	0.22	-	< 0.01	1	1
